# Chromosome-scale and haplotype-resolved genome assembly of a tetraploid potato cultivar

**DOI:** 10.1101/2021.05.15.444292

**Authors:** Hequan Sun, Wen-Biao Jiao, José A. Campoy, Kristin Krause, Manish Goel, Kat Folz-Donahue, Christian Kukat, Bruno Huettel, Korbinian Schneeberger

## Abstract

Potato is the most important tuber crop in the world. However, separate reconstruction of the four haplotypes of its autotetraploid genome remained an unsolved challenge. Here, we report the 3.1 Gb haplotype-resolved (at 99.6% precision), chromosome-scale assembly of the potato cultivar ‘Otava’ using high-quality long reads coupled with single-cell sequencing of 717 pollen genomes and Hi-C data. Unexpectedly, almost 50% of the genome were found to be identical-by-descent due to recent inbreeding, which contrasted by highly abundant structural rearrangements involving around 20% of the genome. Among 38,214 genes, only 54% were present in four haplotypes with an average of 3.2 copies per gene. Analyzing the leaf transcriptome as example, we found that 11% of the genes featured differently expressed alleles in at least one of the haplotypes, of which 25% are likely regulated through allele-specific DNA methylation. Our work sheds light on the recent breeding history of potato, the functional organization of its tetraploid genome and has the potential to strengthen the future of genomics-assisted breeding.

---

Potato *(Solanum tuberosum)* is by far the most important tuber crop and is among the five most produced crops in the world. Globally more than 350 billion kilograms of potato are produced per year with an increasing trend particularly in developing countries in Asia^1^. Despite the social and economic importance, the breeding success of potato remained low over the past decades due to its heterozygous, autotetraploid genome and the high levels of inbreeding depression, which challenge usual breeding strategies commonly applied to inbred, diploid crops^2,3^.

A fundamental tool for modern breeding is the availability of reference sequences. The reference sequence for potato was generated from a double haploid plant, *DM1-3 516 R44 (DM),* and was initially published in 2011^4^ and continuously improved over the past years including a recent update based on long read sequencing^5,6^. Another major advancement in potato genomics was the recent assembly of a heterozygous diploid potato, *RH89-039-16 (RH)*^7^. This haplotype-resolved genome was generated from a variety of different sequencing technologies and phase information from a genetic map derived from selfed progeny.

However, as of now, there is no haplotype-resolved assembly of a tetraploid potato cultivar available nor there is a straightforward method that would enable the assembly of the individual haplotypes of a tetraploid genome. The latest methods for haplotype phasing include the separation of sequencing reads based on the differences between the parental genomes^8^ or based on haplotype information derived from gamete^9–12^ or offspring genomes^7,13^. Similarly, chromosome conformation capture sequencing (e.g., Hi-C) can help to resolve haplotypes during or before the assembly^14–18^ and has been applied to polyploids already^15–17^. However, even though straightforward in its application, chromosome conformation capture sequencing can lead to haplotype switch errors, and requires additional efforts such genetic maps for correction^7,9,18^.
