## Supplementary material for "Chromosome-scale and haplotype-resolved genome assembly of a tetraploid potato cultivar": Data S1

### Sheet: Data_S1
Data S1 Overview of sequencing data
Sequencing data type	Cultivar	Tissue	Read (P: pair) number		Size in Gb	Exp. Coverage (of haploid genome size 843.7 Mb)	Percentage of reads aligned to the initial assembly of 6,366 contigs	Percentage of duplicate reads
				Paired read length (bp)
10x single molecule + Illumina /normal Illumina	'Hera'	Leaf	47,857,000 P (10x)	280	13.4	16.0x	85.8	-
			87,561,175 P	302	26.4	31.5x	92.8	-
	'Stieglitz'		62,704,583 P	302	18.9	22.4x	89.7	-
			59,288,289 P (10x)	280	16.6	19.7x	84.2	-
	'Otava'		489,052,912 P (10x)	280	136.9	162.3x	88.6	16.5
10x single cell + Illumina (2 libs:2 lanes)		Pollen	833,470,497 P (10x)	280	233.4	276.6x	91.6	17.4
PacBio HiFi SQ II (4 libs:4 smrt cells)		Leaf	7,043,689	-	102.2	121.1x	99.6	-
RNA sequencing (3 replicates)		Leaf	367,350,001	302	110.9	-	-	-
Enzymatic methylome sequencing (3 replicates)		Leaf	831,203,914	302	251.0	297.5x	62.3a	-
Hi-C + Illumina (1 lib:3 lanes)		Leaf	1,465,150,654 P	300	439.5	520.8x	99.6 (soft-clipping allowed)	-
* Note that real coverage could be lower than the given expected coverage, due to duplicate or non-aligned reads and so on. For 'Otava', the raw coverage of short reads (of 370.3 Gb) is 162.3x0.886=143.8x (leaves) plus 276.6x0.916=253.4x (gametes); and the coverage from long reads is 121.1*0.996=120.6x. Observing ~16.5%-17.4% duplicate in short reads, we had a covereage of 450.0x of the haploid g…
Counts of SVs
SV-Type	Specific Count	General Count
TRANS	645	1.132
INVTR	487
INVDP	1030	2.477
DUP	1.447
INV	23	23
Note: TRANS - translocation, INVTR: inverted translocation, INVDP: inverted duplication, DUP: duplication, INV: inversion
