## Supplementary material for "Chromosome-scale and haplotype-resolved genome assembly of a tetraploid potato cultivar": Data S2

### Sheet: Data_S2
Data S2 Gene annotation in 'Otava' (wth comparisons to DM and RH)
Haplotype	Hera 1	Hera 2	Stieglitz 1	Stieglitz 2	Average	DMv6.1	RH89_1	RH89_2
Chr01	4679	4447	4886	4548	4640	5213	4749	4771
Chr02	3035	3090	2807	3810	3185.5	3471	3303	3158
Chr03	3430	3448	3472	3835	3546.25	3787	2596	3413
Chr04	3610	3531	3493	3588	3555.5	3828	3448	3252
Chr05	3225	3171	3248	3190	3208.5	2735	2863	2441
Chr06	3609	3766	3635	3555	3641.25	3518	3208	3523
Chr07	2450	2667	2627	2472	2554	2868	2696	2597
Chr08	2894	2621	2705	2582	2700.5	3032	2726	2757
Chr09	3069	3118	3116	3074	3094.25	3184	3188	3313
Chr10	2195	2220	2296	2286	2249.25	3042	2948	2651
Chr11	2590	2737	2744	2698	2692.25	2683	2656	2426
Chr12	3185	3186	3185	3030	3146.5	3024	2935	2813
total	37971	38002	38214	38668	38213.8	40652	37316	37115
* Note: Hera 1, Hera 2, Stieglitz 1 and Stieglitz 2 are the four haplotypes related to 'Otava'. The haploid genome of Hera 1 was a combination of 12 of 24 LGs belong to 'Hera' genotypes; and the remaining 12 LGs were combined as Hera 2; this was similarly done to create 'Stieglitz' related haploid genomes 1 and 2 (See Methods for more details).
