## Supplementary material for "Chromosome-scale and haplotype-resolved genome assembly of a tetraploid potato cultivar": Data S3

### Sheet: Data_S3
Data S3 Summary on Benchmarking Universal Single Copy Orthologs (BUSCO) evaluation for assemblies and annotations (with comparisons to existing assemblies)
Class of BUSCOa	Assembly								Annotation
	Hera_1	Hera_2	Stieglitz_1	Stieglitz_2	RH89_1b	RH89_2b	DMv6.1	Solyntus	Hera_1	Hera_2	Stieglitz_1	Stieglitz_2	RH89_1b	RH89_2b	DMv6.1	Solyntusc
Complete BUSCOs	0.972	0.967	0.954	0.971	0.89	0.895	0.979	0.966	0.936	0.922	0.912	0.927	0.87	0.88	0.935	-
Complete and single-copy BUSCOs (S)	0.939	0.94	0.926	0.943	0.865	0.867	0.959	0.939	0.904	0.895	0.886	0.893	0.821	0.823	0.65	-
Complete and duplicated BUSCOs (D)	0.033	0.027	0.028	0.028	0.025	0.028	0.02	0.027	0.032	0.027	0.026	0.034	0.049	0.057	0.285	-
Fragmented BUSCOs (F)	0.007	0.006	0.005	0.006	0.008	0.011	0.006	0.009	0.028	0.029	0.03	0.031	0.02	0.018	0.04	-
Missing BUSCOs (M)	0.021	0.027	0.041	0.023	0.102	0.094	0.015	0.025	0.036	0.049	0.058	0.042	0.11	0.102	0.025	-
Total BUSCO groups searched	2,326
a BUSCO v4.1.4 with eudicots_odb10
b Only sequences with clear haplotype assignment were used
c Gene annotation is not available
* Note, the haploid genome of Hera 1 was a combination of 12 of 24 LGs related to 'Hera' genontypes; and the remaining 12 LGs were combined as Hera 2; this was similarly done to create 'Stieglitz' related haploid genomes 1 and 2 (See Methods for more details). * Note, "," represents decimal point
