## Supplementary material for "Chromosome-scale and haplotype-resolved genome assembly of a tetraploid potato cultivar": Data S4

### Sheet: Data_S4
Data S4 Number and size of noncoding RNA
Haplotype	tRNA	rRNA	snRNA	snoRNA	mirRNA	lncRNA
	Number
Hera 1	1,176	3,279	436	299	6,798	4,525
Hera 2	1,185	10,042	499	293	6,321	4,715
Stieglitz 1	1,196	1,871	428	289	6,245	4,661
Stieglitz 2	1,202	5,721	457	300	6,754	4,346
	Total size (kb)
Hera 1	88.464	2035.208	60.820	30.447	583.432	5450.635
Hera 2	88.981	2677.444	69.931	29.730	482.339	5676.139
Stieglitz 1	89.872	1873.739	59.396	29.451	487.940	5796.015
Stieglitz 2	90.506	2419.978	64.507	30.571	566.174	5161.666
* Note, "." represents decimal point while "," represents thousand separator
