## Supplementary material for "Chromosome-scale and haplotype-resolved genome assembly of a tetraploid potato cultivar": Data S5

### Sheet: Data_S5
Data S5 Repeat statistics
Elements	Statistic term	Pseudo-haploid assembly
		Hera_1	Hera_2	Stieglitz_1	Stieglitz_2
SINE	No.	29.382	29.396	29,420	29,200
	Total length (bp)	3,843,801	3,871,146	3,814,079	3,825,366
	Percentage (%)	0.50	0.50	0.49	0,51
LINE	No.	42,113	44,522	42,613	38,634
	Total length (bp)	17,601,975	18,149,665	17,977,472	16,572,081
	Percentage (%)	2.30	2.34	2.32	2.20
LTR	No.	341,699	361,220	356,957	346,679
	Total length (bp)	360,813,033	369,590,755	373,799,683	359,170,369
	Percentage (%)	47.22	47.71	48.29	47.62
DNA transposon	No.	172,387	172,859	171,267	170,848
	Total length (bp)	50,408,800	50,281,053	50,168,149	49,562,176
	Percentage (%)	6.6	6.49	6.48	6.57
Unclassfied	No.	210,886	208,289	206,434	204,902
	Total length (bp)	60,924,629	57,661,459	57,744,393	56,998,652
	Percentage (%)	7.97	7.44	7.46	7.56
Others(small RNA, satelites, simple repeats, low complexity sequences)	Total length (bp)	17,116,322	15,930,016	16,177,084	14,682,981
	Percentage (%)	2.24	2.05	2.09	1.96
Total	Total length (bp)	507,195,500	511,911,683	516,074,846	497,219,653
	Percentage (%)	66.37	66.08	66.67	65.93
* Note: there could be multiple annotations on some genomic regions, so the total length/percentage given in the table (which excluded such redundancy) could be slightly smaller than the (direct) sum of those of all six types of elements. * Note, "." represents decimal point while "," represents thousand separator (for the last four columns)
