## Supplementary material for "Chromosome-scale and haplotype-resolved genome assembly of a tetraploid potato cultivar": Data S6

### Sheet: Data_S6
Data S6 Statistics on rDNA
Haplotype	Chromosome	Start	End	Size (bp)	No. of Units	Type:Count	Contain Gap
Hera_1	Chr01	26571630	27193517	621887	1888	5S_rRNA:1888	No
Hera_1	Chr01	27274293	27285781	11488	35	5S_rRNA:35	No
Hera_1	Chr01	41254738	41309712	54974	173	5S_rRNA:173	Yes
Hera_1	Chr01	82159961	82260669	100708	29	LSU_rRNA_bacteria:3;LSU_rRNA_eukarya:10;SSU_rRNA_archaea:2;SSU_rRNA_eukarya:5;SSU_rRNA_microsporidia:9	Yes
Hera_1	Chr01	84818781	84844346	25565	76	5S_rRNA:76	No
Hera_1	Chr01	88743528	88750291	6763	3	5S_rRNA:1;LSU_rRNA_bacteria:1;SSU_rRNA_bacteria:1	No
Hera_1	Chr01	88773170	88793729	20559	5	5S_rRNA:2;LSU_rRNA_archaea:1;LSU_rRNA_bacteria:1;SSU_rRNA_bacteria:1	Yes
Hera_1	Chr02	188244	210465	22221	7	LSU_rRNA_bacteria:2;LSU_rRNA_eukarya:4;SSU_rRNA_microsporidia:1	No
Hera_1	Chr02	296907	1382340	1085433	247	5_8S_rRNA:3;LSU_rRNA_archaea:6;LSU_rRNA_bacteria:64;LSU_rRNA_eukarya:52;SSU_rRNA_archaea:59;SSU_rRNA_eukarya:23;SSU_rRNA_microsporidia:40	Yes
Hera_1	Chr02	1407626	1442483	34857	8	5_8S_rRNA:3;LSU_rRNA_eukarya:2;SSU_rRNA_eukarya:2;SSU_rRNA_microsporidia:1	No
Hera_1	Chr02	1620208	1625851	5643	3	LSU_rRNA_eukarya:2;SSU_rRNA_eukarya:1	No
Hera_1	Chr02	1711035	1809424	98389	23	LSU_rRNA_bacteria:7;LSU_rRNA_eukarya:5;SSU_rRNA_archaea:8;SSU_rRNA_eukarya:1;SSU_rRNA_microsporidia:2	Yes
Hera_1	Chr02	5239173	5384800	145627	37	5_8S_rRNA:2;LSU_rRNA_archaea:1;LSU_rRNA_bacteria:8;LSU_rRNA_eukarya:10;SSU_rRNA_archaea:6;SSU_rRNA_eukarya:1;SSU_rRNA_microsporidia:9	Yes
Hera_1	Chr02	11565973	11567019	1046	3	LSU_rRNA_eukarya:1;SSU_rRNA_eukarya:2	No
Hera_1	Chr02	26892720	26926107	33387	10	5_8S_rRNA:1;LSU_rRNA_archaea:1;LSU_rRNA_bacteria:3;LSU_rRNA_eukarya:1;SSU_rRNA_archaea:4	No
Hera_1	Chr02	44510668	44517203	6535	4	LSU_rRNA_eukarya:3;SSU_rRNA_archaea:1	No
Hera_1	Chr02	44588169	44598755	10586	3	LSU_rRNA_bacteria:1;SSU_rRNA_eukarya:1;SSU_rRNA_microsporidia:1	No
Hera_1	Chr02	47291199	47394231	103032	32	5_8S_rRNA:2;LSU_rRNA_eukarya:17;SSU_rRNA_eukarya:2;SSU_rRNA_microsporidia:11	Yes
Hera_1	Chr03	9694537	9919472	224935	55	5_8S_rRNA:5;LSU_rRNA_archaea:1;LSU_rRNA_eukarya:18;SSU_rRNA_eukarya:18;SSU_rRNA_microsporidia:13	Yes
Hera_1	Chr03	9946318	10007284	60966	21	5_8S_rRNA:7;LSU_rRNA_archaea:5;LSU_rRNA_eukarya:1;SSU_rRNA_microsporidia:8	No
Hera_1	Chr03	10031361	10147539	116178	39	5_8S_rRNA:11;LSU_rRNA_archaea:9;LSU_rRNA_eukarya:8;SSU_rRNA_eukarya:4;SSU_rRNA_microsporidia:7	Yes
Hera_1	Chr03	27474472	27479872	5400	3	LSU_rRNA_eukarya:3	No
Hera_1	Chr03	53444854	53451931	7077	3	5S_rRNA:1;LSU_rRNA_archaea:1;SSU_rRNA_archaea:1	No
Hera_1	Chr03un	52498	72948	20450	5	LSU_rRNA_bacteria:2;SSU_rRNA_archaea:3	No
Hera_1	Chr04	78683908	78690990	7082	3	5S_rRNA:1;LSU_rRNA_archaea:1;SSU_rRNA_bacteria:1	No
Hera_1	Chr04	78714264	78721346	7082	3	5S_rRNA:1;LSU_rRNA_bacteria:1;SSU_rRNA_bacteria:1	No
Hera_1	Chr04	78807758	79163224	355466	83	LSU_rRNA_archaea:2;LSU_rRNA_bacteria:24;LSU_rRNA_eukarya:16;SSU_rRNA_archaea:16;SSU_rRNA_eukarya:13;SSU_rRNA_microsporidia:12	Yes
Hera_1	Chr05	54771849	54778915	7066	3	5S_rRNA:1;LSU_rRNA_bacteria:1;SSU_rRNA_bacteria:1	No
Hera_1	Chr05	64563172	64578518	15346	3	5_8S_rRNA:1;SSU_rRNA_eukarya:2	No
Hera_1	Chr05	70678456	70758642	80186	18	LSU_rRNA_bacteria:9;SSU_rRNA_archaea:7;SSU_rRNA_eukarya:2	Yes
Hera_1	Chr06	27523723	27529198	5475	3	LSU_rRNA_archaea:1;LSU_rRNA_bacteria:1;SSU_rRNA_bacteria:1	No
Hera_1	Chr06	59446116	59596765	150649	37	LSU_rRNA_bacteria:5;LSU_rRNA_eukarya:13;SSU_rRNA_archaea:3;SSU_rRNA_eukarya:4;SSU_rRNA_microsporidia:12	Yes
Hera_1	Chr06	62426057	62568636	142579	32	5_8S_rRNA:6;LSU_rRNA_bacteria:1;LSU_rRNA_eukarya:11;SSU_rRNA_eukarya:10;SSU_rRNA_microsporidia:4	Yes
Hera_1	Chr06	64816232	64823314	7082	3	5S_rRNA:1;LSU_rRNA_bacteria:1;SSU_rRNA_bacteria:1	No
Hera_1	Chr07	24728241	24737913	9672	3	LSU_rRNA_archaea:1;LSU_rRNA_bacteria:1;SSU_rRNA_bacteria:1	No
Hera_1	Chr08	5221575	5243201	21626	6	LSU_rRNA_bacteria:2;LSU_rRNA_eukarya:1;SSU_rRNA_archaea:3	No
Hera_1	Chr08	25501931	25507478	5547	3	LSU_rRNA_bacteria:3	No
Hera_1	Chr08	59725144	59732226	7082	3	5S_rRNA:1;LSU_rRNA_archaea:1;SSU_rRNA_bacteria:1	No
Hera_1	Chr08	59755500	59762582	7082	3	5S_rRNA:1;LSU_rRNA_bacteria:1;SSU_rRNA_bacteria:1	No
Hera_1	Chr08	60136565	60175879	39314	7	5_8S_rRNA:3;LSU_rRNA_archaea:1;SSU_rRNA_eukarya:3	No
Hera_1	Chr09	75003482	75043991	40509	6	5S_rRNA:2;LSU_rRNA_archaea:1;LSU_rRNA_bacteria:2;SSU_rRNA_bacteria:1	Yes
Hera_1	Chr09	75846476	75864248	17772	5	LSU_rRNA_bacteria:2;SSU_rRNA_archaea:1;SSU_rRNA_eukarya:2	No
Hera_1	Chr10	40080336	40093907	13571	4	LSU_rRNA_eukarya:1;SSU_rRNA_archaea:1;SSU_rRNA_eukarya:2	No
Hera_1	Chr10	40718289	40725232	6943	3	5S_rRNA:1;LSU_rRNA_archaea:1;SSU_rRNA_bacteria:1	No
Hera_1	Chr10	40818455	40861304	42849	13	LSU_rRNA_bacteria:2;LSU_rRNA_eukarya:5;SSU_rRNA_archaea:2;SSU_rRNA_eukarya:3;SSU_rRNA_microsporidia:1	Yes
Hera_1	Chr11	24144888	24159001	14113	7	5_8S_rRNA:2;SSU_rRNA_eukarya:5	No
Hera_1	Chr11	46050827	46070713	19886	4	5S_rRNA:1;LSU_rRNA_bacteria:1;SSU_rRNA_bacteria:2	Yes
Hera_1	Chr11	46312073	46426501	114428	29	5_8S_rRNA:9;LSU_rRNA_archaea:1;LSU_rRNA_bacteria:1;LSU_rRNA_eukarya:9;SSU_rRNA_archaea:8;SSU_rRNA_eukarya:1	No
Hera_1	Chr11	46535752	46603364	67612	16	5_8S_rRNA:2;LSU_rRNA_eukarya:6;SSU_rRNA_eukarya:7;SSU_rRNA_microsporidia:1	No
Hera_1	Chr11	46634377	46727792	93415	19	LSU_rRNA_archaea:1;LSU_rRNA_eukarya:8;SSU_rRNA_eukarya:3;SSU_rRNA_microsporidia:7	Yes
Hera_1	Chr12	15408792	15421604	12812	3	LSU_rRNA_eukarya:3	No
Hera_1	Chr12	55836286	55904582	68296	17	LSU_rRNA_bacteria:7;LSU_rRNA_eukarya:1;SSU_rRNA_archaea:8;SSU_rRNA_eukarya:1	Yes
Hera_1	Chr12	63032047	63056123	24076	6	LSU_rRNA_eukarya:3;SSU_rRNA_microsporidia:3	No
Hera_2	Chr01	14387828	14397577	9749	3	5S_rRNA:1;SSU_rRNA_bacteria:2	No
Hera_2	Chr01	22769656	22770798	1142	4	5S_rRNA:4	No
Hera_2	Chr01	26511040	29028464	2517424	7670	5S_rRNA:7670	Yes
Hera_2	Chr01	29053858	29068669	14811	47	5S_rRNA:47	Yes
Hera_2	Chr01	37387273	37597308	210035	656	5S_rRNA:656	Yes
Hera_2	Chr01	54180885	54205054	24169	6	LSU_rRNA_bacteria:3;SSU_rRNA_bacteria:3	No
Hera_2	Chr01	70846592	70885221	38629	120	5S_rRNA:120	No
Hera_2	Chr01	83237817	83244899	7082	3	5S_rRNA:1;LSU_rRNA_bacteria:1;SSU_rRNA_bacteria:1	No
Hera_2	Chr01	92150649	92194269	43620	14	5_8S_rRNA:1;LSU_rRNA_eukarya:5;SSU_rRNA_eukarya:3;SSU_rRNA_microsporidia:5	Yes
Hera_2	Chr01	94349216	94423676	74460	20	LSU_rRNA_bacteria:7;LSU_rRNA_eukarya:4;SSU_rRNA_archaea:7;SSU_rRNA_eukarya:1;SSU_rRNA_microsporidia:1	Yes
Hera_2	Chr01	97156702	97308848	152146	461	5S_rRNA:461	Yes
Hera_2	Chr02	45443	460693	415250	99	5_8S_rRNA:1;LSU_rRNA_archaea:5;LSU_rRNA_bacteria:17;LSU_rRNA_eukarya:37;SSU_rRNA_archaea:13;SSU_rRNA_eukarya:8;SSU_rRNA_microsporidia:18	Yes
Hera_2	Chr02	3228909	3645478	416569	98	5_8S_rRNA:2;LSU_rRNA_archaea:3;LSU_rRNA_bacteria:20;LSU_rRNA_eukarya:28;SSU_rRNA_archaea:19;SSU_rRNA_eukarya:9;SSU_rRNA_microsporidia:17	Yes
Hera_2	Chr02	3702168	4212054	509886	143	5_8S_rRNA:4;LSU_rRNA_archaea:2;LSU_rRNA_bacteria:31;LSU_rRNA_eukarya:37;SSU_rRNA_archaea:29;SSU_rRNA_eukarya:16;SSU_rRNA_microsporidia:24	Yes
Hera_2	Chr02	4252225	4258803	6578	4	LSU_rRNA_eukarya:3;SSU_rRNA_eukarya:1	No
Hera_2	Chr02	4284859	4298747	13888	8	LSU_rRNA_eukarya:6;SSU_rRNA_eukarya:2	No
Hera_2	Chr02	4318938	4355657	36719	5	LSU_rRNA_archaea:2;SSU_rRNA_eukarya:2;SSU_rRNA_microsporidia:1	Yes
Hera_2	Chr02	4385918	4426230	40312	5	SSU_rRNA_eukarya:4;SSU_rRNA_microsporidia:1	Yes
Hera_2	Chr02	4457327	4458361	1034	3	LSU_rRNA_eukarya:3	No
Hera_2	Chr02	4487828	4576583	88755	11	LSU_rRNA_archaea:1;LSU_rRNA_bacteria:2;SSU_rRNA_archaea:1;SSU_rRNA_eukarya:2;SSU_rRNA_microsporidia:5	Yes
Hera_2	Chr02	4598679	4619779	21100	5	LSU_rRNA_archaea:2;LSU_rRNA_eukarya:1;SSU_rRNA_eukarya:1;SSU_rRNA_microsporidia:1	Yes
Hera_2	Chr02	4655970	4687316	31346	7	LSU_rRNA_archaea:2;LSU_rRNA_bacteria:1;LSU_rRNA_eukarya:2;SSU_rRNA_eukarya:1;SSU_rRNA_microsporidia:1	Yes
Hera_2	Chr02	4723306	4742473	19167	5	LSU_rRNA_bacteria:2;SSU_rRNA_archaea:2;SSU_rRNA_eukarya:1	No
Hera_2	Chr02	17837585	17889436	51851	14	LSU_rRNA_archaea:1;LSU_rRNA_bacteria:3;LSU_rRNA_eukarya:3;SSU_rRNA_archaea:3;SSU_rRNA_eukarya:2;SSU_rRNA_microsporidia:2	Yes
Hera_2	Chr02	45774954	45782504	7550	3	LSU_rRNA_archaea:2;SSU_rRNA_eukarya:1	No
Hera_2	Chr02	45804845	45812386	7541	3	LSU_rRNA_archaea:2;SSU_rRNA_eukarya:1	No
Hera_2	Chr02	48611328	48618410	7082	3	5S_rRNA:1;LSU_rRNA_archaea:1;SSU_rRNA_bacteria:1	No
Hera_2	Chr02un	27296	33725	6429	3	LSU_rRNA_archaea:2;SSU_rRNA_archaea:1	No
Hera_2	Chr03	9883898	9988126	104228	27	5_8S_rRNA:3;LSU_rRNA_bacteria:1;LSU_rRNA_eukarya:9;SSU_rRNA_archaea:4;SSU_rRNA_eukarya:7;SSU_rRNA_microsporidia:3	Yes
Hera_2	Chr03	10010253	10116121	105868	26	5_8S_rRNA:3;LSU_rRNA_archaea:1;LSU_rRNA_eukarya:9;SSU_rRNA_eukarya:8;SSU_rRNA_microsporidia:5	No
Hera_2	Chr03	10173836	10252759	78923	27	5_8S_rRNA:8;LSU_rRNA_archaea:5;LSU_rRNA_eukarya:3;SSU_rRNA_eukarya:2;SSU_rRNA_microsporidia:9	No
Hera_2	Chr03	10276346	10441550	165204	50	5_8S_rRNA:15;LSU_rRNA_archaea:13;LSU_rRNA_eukarya:5;SSU_rRNA_eukarya:8;SSU_rRNA_microsporidia:9	Yes
Hera_2	Chr03	13813316	13875004	61688	12	LSU_rRNA_archaea:2;LSU_rRNA_bacteria:5;SSU_rRNA_archaea:3;SSU_rRNA_eukarya:1;SSU_rRNA_microsporidia:1	Yes
Hera_2	Chr03	28633128	28638530	5402	3	LSU_rRNA_eukarya:3	No
Hera_2	Chr04	45563373	45569509	6136	3	LSU_rRNA_bacteria:1;SSU_rRNA_bacteria:2	No
Hera_2	Chr04	71392641	71503627	110986	26	5_8S_rRNA:1;LSU_rRNA_bacteria:3;LSU_rRNA_eukarya:8;SSU_rRNA_archaea:3;SSU_rRNA_eukarya:4;SSU_rRNA_microsporidia:7	Yes
Hera_2	Chr04	74248644	74270045	21401	6	5S_rRNA:2;LSU_rRNA_archaea:2;SSU_rRNA_bacteria:2	Yes
Hera_2	Chr04	74293319	74300401	7082	3	5S_rRNA:1;LSU_rRNA_bacteria:1;SSU_rRNA_bacteria:1	No
Hera_2	Chr05	55375046	55467797	92751	13	LSU_rRNA_archaea:1;LSU_rRNA_bacteria:3;SSU_rRNA_bacteria:8;SSU_rRNA_microsporidia:1	No
Hera_2	Chr05	57260156	57267222	7066	3	5S_rRNA:1;LSU_rRNA_bacteria:1;SSU_rRNA_bacteria:1	No
Hera_2	Chr05	63256667	63265909	9242	3	5_8S_rRNA:1;LSU_rRNA_archaea:1;SSU_rRNA_eukarya:1	No
Hera_2	Chr05	68401504	68456265	54761	14	LSU_rRNA_eukarya:8;SSU_rRNA_microsporidia:6	Yes
Hera_2	Chr06	26754734	26759524	4790	4	LSU_rRNA_archaea:1;LSU_rRNA_bacteria:2;SSU_rRNA_bacteria:1	No
Hera_2	Chr06	62294926	62432129	137203	31	5_8S_rRNA:5;LSU_rRNA_archaea:1;LSU_rRNA_bacteria:1;LSU_rRNA_eukarya:12;SSU_rRNA_archaea:6;SSU_rRNA_eukarya:5;SSU_rRNA_microsporidia:1	Yes
Hera_2	Chr06	63132753	63260931	128178	34	5_8S_rRNA:1;LSU_rRNA_bacteria:6;LSU_rRNA_eukarya:12;SSU_rRNA_archaea:4;SSU_rRNA_eukarya:1;SSU_rRNA_microsporidia:10	Yes
Hera_2	Chr06	65939147	65946229	7082	3	5S_rRNA:1;LSU_rRNA_archaea:1;SSU_rRNA_bacteria:1	No
Hera_2	Chr06	65969503	65980209	10706	3	5S_rRNA:1;LSU_rRNA_bacteria:2	Yes
Hera_2	Chr07	62289653	62329467	39814	9	LSU_rRNA_bacteria:3;LSU_rRNA_eukarya:2;SSU_rRNA_archaea:2;SSU_rRNA_microsporidia:2	Yes
Hera_2	Chr08	50768794	50791347	22553	7	LSU_rRNA_archaea:1;LSU_rRNA_eukarya:3;SSU_rRNA_eukarya:1;SSU_rRNA_microsporidia:2	No
Hera_2	Chr08	55044627	55051257	6630	3	5S_rRNA:1;LSU_rRNA_bacteria:1;SSU_rRNA_bacteria:1	No
Hera_2	Chr08	58367429	58386075	18646	7	LSU_rRNA_bacteria:2;SSU_rRNA_archaea:3;SSU_rRNA_eukarya:2	No
Hera_2	Chr09	39279	61114	21835	5	LSU_rRNA_bacteria:2;LSU_rRNA_eukarya:1;SSU_rRNA_archaea:2	No
Hera_2	Chr09	15726306	15731950	5644	3	5_8S_rRNA:1;LSU_rRNA_eukarya:1;SSU_rRNA_microsporidia:1	No
Hera_2	Chr09	69929140	69949663	20523	5	5S_rRNA:1;LSU_rRNA_archaea:1;LSU_rRNA_bacteria:2;SSU_rRNA_bacteria:1	Yes
Hera_2	Chr09	70410099	70463341	53242	13	LSU_rRNA_archaea:1;LSU_rRNA_bacteria:5;LSU_rRNA_eukarya:1;SSU_rRNA_archaea:4;SSU_rRNA_eukarya:2	No
Hera_2	Chr10	29108478	29135512	27034	5	5S_rRNA:2;LSU_rRNA_archaea:1;LSU_rRNA_bacteria:1;SSU_rRNA_bacteria:1	Yes
Hera_2	Chr10	39091598	39145462	53864	17	5_8S_rRNA:1;LSU_rRNA_bacteria:3;LSU_rRNA_eukarya:6;SSU_rRNA_archaea:4;SSU_rRNA_eukarya:2;SSU_rRNA_microsporidia:1	Yes
Hera_2	Chr11	8046495	8053577	7082	3	5S_rRNA:1;LSU_rRNA_archaea:1;SSU_rRNA_bacteria:1	No
Hera_2	Chr11	8076851	8083933	7082	3	5S_rRNA:1;LSU_rRNA_bacteria:1;SSU_rRNA_bacteria:1	No
Hera_2	Chr11	30127797	30129389	1592	4	5_8S_rRNA:2;SSU_rRNA_eukarya:2	No
Hera_2	Chr11	37713074	37728338	15264	6	LSU_rRNA_bacteria:3;SSU_rRNA_bacteria:3	No
Hera_2	Chr11	56449289	56474847	25558	7	LSU_rRNA_bacteria:2;LSU_rRNA_eukarya:2;SSU_rRNA_archaea:3	Yes
Hera_2	Chr12	7783588	7797465	13877	4	SSU_rRNA_eukarya:4	No
Hera_2	Chr12	54374381	54432947	58566	13	LSU_rRNA_bacteria:6;SSU_rRNA_archaea:2;SSU_rRNA_eukarya:5	No
Stieglitz_1	Chr01	10973241	11079880	106639	329	5S_rRNA:329	Yes
Stieglitz_1	Chr01	25532357	25533501	1144	4	5S_rRNA:4	No
Stieglitz_1	Chr01	28842810	28945505	102695	306	5S_rRNA:306	Yes
Stieglitz_1	Chr01	79516899	79533306	16407	4	5S_rRNA:1;LSU_rRNA_archaea:1;LSU_rRNA_bacteria:1;SSU_rRNA_bacteria:1	Yes
Stieglitz_1	Chr01	92289041	92327174	38133	91	5S_rRNA:90;SSU_rRNA_bacteria:1	Yes
Stieglitz_1	Chr01	92884760	93001104	116344	30	5_8S_rRNA:2;LSU_rRNA_bacteria:3;LSU_rRNA_eukarya:12;SSU_rRNA_archaea:2;SSU_rRNA_eukarya:1;SSU_rRNA_microsporidia:10	Yes
Stieglitz_1	Chr02	1376	1376795	1375419	328	5_8S_rRNA:5;LSU_rRNA_archaea:6;LSU_rRNA_bacteria:36;LSU_rRNA_eukarya:125;SSU_rRNA_archaea:32;SSU_rRNA_eukarya:28;SSU_rRNA_microsporidia:96	Yes
Stieglitz_1	Chr02	1620356	1625827	5471	3	LSU_rRNA_archaea:1;LSU_rRNA_eukarya:1;SSU_rRNA_eukarya:1	No
Stieglitz_1	Chr02	5326118	5373910	47792	11	LSU_rRNA_archaea:1;LSU_rRNA_eukarya:5;SSU_rRNA_microsporidia:5	Yes
Stieglitz_1	Chr02	32279367	32353383	74016	17	LSU_rRNA_bacteria:4;LSU_rRNA_eukarya:4;SSU_rRNA_archaea:3;SSU_rRNA_eukarya:3;SSU_rRNA_microsporidia:3	Yes
Stieglitz_1	Chr02	43258531	43342211	83680	9	LSU_rRNA_eukarya:3;SSU_rRNA_eukarya:1;SSU_rRNA_microsporidia:5	Yes
Stieglitz_1	Chr02	43370261	43411851	41590	12	LSU_rRNA_archaea:3;LSU_rRNA_eukarya:6;SSU_rRNA_eukarya:3	Yes
Stieglitz_1	Chr02	43436311	43489708	53397	15	LSU_rRNA_archaea:4;LSU_rRNA_bacteria:3;LSU_rRNA_eukarya:4;SSU_rRNA_eukarya:1;SSU_rRNA_microsporidia:3	Yes
Stieglitz_1	Chr03	9296202	9562764	266562	65	5_8S_rRNA:8;LSU_rRNA_eukarya:21;SSU_rRNA_eukarya:27;SSU_rRNA_microsporidia:9	Yes
Stieglitz_1	Chr03	9586772	9700716	113944	24	5_8S_rRNA:5;LSU_rRNA_archaea:5;LSU_rRNA_eukarya:5;SSU_rRNA_eukarya:4;SSU_rRNA_microsporidia:5	Yes
Stieglitz_1	Chr03	9729675	9770579	40904	13	5_8S_rRNA:3;LSU_rRNA_archaea:2;LSU_rRNA_eukarya:4;SSU_rRNA_eukarya:4	No
Stieglitz_1	Chr03	51705132	51774844	69712	17	LSU_rRNA_archaea:1;LSU_rRNA_eukarya:8;SSU_rRNA_eukarya:1;SSU_rRNA_microsporidia:7	Yes
Stieglitz_1	Chr04	11880662	11893176	12514	4	5S_rRNA:1;LSU_rRNA_archaea:1;LSU_rRNA_bacteria:1;SSU_rRNA_bacteria:1	Yes
Stieglitz_1	Chr04	11916450	11936322	19872	6	5S_rRNA:2;LSU_rRNA_bacteria:2;SSU_rRNA_bacteria:2	Yes
Stieglitz_1	Chr04	44302184	44308320	6136	3	LSU_rRNA_bacteria:1;SSU_rRNA_bacteria:2	No
Stieglitz_1	Chr04	72654886	72678863	23977	6	LSU_rRNA_eukarya:3;SSU_rRNA_eukarya:1;SSU_rRNA_microsporidia:2	No
Stieglitz_1	Chr04	74661888	74662534	646	3	5_8S_rRNA:1;SSU_rRNA_eukarya:1;SSU_rRNA_microsporidia:1	No
Stieglitz_1	Chr05	57603351	57696102	92751	13	LSU_rRNA_archaea:1;LSU_rRNA_bacteria:3;SSU_rRNA_bacteria:8;SSU_rRNA_microsporidia:1	No
Stieglitz_1	Chr05	59461369	59468449	7080	3	5S_rRNA:1;LSU_rRNA_bacteria:1;SSU_rRNA_bacteria:1	No
Stieglitz_1	Chr05	65914078	65924246	10168	4	5_8S_rRNA:1;LSU_rRNA_eukarya:1;SSU_rRNA_eukarya:2	No
Stieglitz_1	Chr05	66001947	66017294	15347	3	5_8S_rRNA:1;SSU_rRNA_eukarya:2	No
Stieglitz_1	Chr05	72373855	72407171	33316	8	LSU_rRNA_bacteria:4;SSU_rRNA_archaea:3;SSU_rRNA_eukarya:1	Yes
Stieglitz_1	Chr06	26760238	26765674	5436	3	LSU_rRNA_archaea:1;LSU_rRNA_bacteria:1;SSU_rRNA_bacteria:1	No
Stieglitz_1	Chr06	62197288	62395687	198399	43	5_8S_rRNA:8;LSU_rRNA_archaea:1;LSU_rRNA_bacteria:1;LSU_rRNA_eukarya:16;SSU_rRNA_archaea:6;SSU_rRNA_eukarya:9;SSU_rRNA_microsporidia:2	Yes
Stieglitz_1	Chr06	65642309	65759926	117617	32	LSU_rRNA_eukarya:17;SSU_rRNA_eukarya:4;SSU_rRNA_microsporidia:11	Yes
Stieglitz_1	Chr06	66474159	66504284	30125	6	5S_rRNA:2;LSU_rRNA_bacteria:2;SSU_rRNA_bacteria:2	Yes
Stieglitz_1	Chr07	49396819	49397744	925	3	5S_rRNA:1;LSU_rRNA_bacteria:2	No
Stieglitz_1	Chr08	56636619	56643701	7082	3	5S_rRNA:1;LSU_rRNA_archaea:1;SSU_rRNA_bacteria:1	No
Stieglitz_1	Chr08	56666444	56673526	7082	3	5S_rRNA:1;LSU_rRNA_bacteria:1;SSU_rRNA_bacteria:1	No
Stieglitz_1	Chr08	57064217	57106177	41960	8	5_8S_rRNA:3;LSU_rRNA_eukarya:2;SSU_rRNA_eukarya:3	Yes
Stieglitz_1	Chr08	57914176	57933800	19624	5	LSU_rRNA_eukarya:3;SSU_rRNA_microsporidia:2	No
Stieglitz_1	Chr09	15464039	15469691	5652	3	5_8S_rRNA:1;LSU_rRNA_eukarya:1;SSU_rRNA_microsporidia:1	No
Stieglitz_1	Chr09	69226259	69310322	84063	22	5_8S_rRNA:1;LSU_rRNA_bacteria:5;LSU_rRNA_eukarya:5;SSU_rRNA_archaea:6;SSU_rRNA_eukarya:2;SSU_rRNA_microsporidia:3	Yes
Stieglitz_1	Chr10	31114718	31160281	45563	10	5_8S_rRNA:1;LSU_rRNA_archaea:1;LSU_rRNA_eukarya:2;SSU_rRNA_archaea:2;SSU_rRNA_eukarya:4	Yes
Stieglitz_1	Chr10	41123393	41147356	23963	7	5_8S_rRNA:1;LSU_rRNA_bacteria:2;LSU_rRNA_eukarya:1;SSU_rRNA_eukarya:1;SSU_rRNA_microsporidia:2	No
Stieglitz_1	Chr10	41641173	41648255	7082	3	5S_rRNA:1;LSU_rRNA_archaea:1;SSU_rRNA_bacteria:1	No
Stieglitz_1	Chr10	41907869	42123317	215448	54	LSU_rRNA_bacteria:15;LSU_rRNA_eukarya:15;SSU_rRNA_archaea:14;SSU_rRNA_eukarya:4;SSU_rRNA_microsporidia:6	Yes
Stieglitz_1	Chr11	26541507	26542218	711	3	5_8S_rRNA:1;SSU_rRNA_eukarya:2	No
Stieglitz_1	Chr11	34554107	34569376	15269	6	LSU_rRNA_bacteria:3;SSU_rRNA_bacteria:3	No
Stieglitz_1	Chr11	42342905	42354066	11161	3	SSU_rRNA_bacteria:2;SSU_rRNA_eukarya:1	No
Stieglitz_1	Chr11	50539554	50546636	7082	3	5S_rRNA:1;LSU_rRNA_archaea:1;SSU_rRNA_bacteria:1	No
Stieglitz_1	Chr11	50569910	50588299	18389	4	5S_rRNA:1;LSU_rRNA_bacteria:1;SSU_rRNA_bacteria:2	Yes
Stieglitz_1	Chr11	51671254	51793608	122354	37	5_8S_rRNA:10;LSU_rRNA_archaea:8;LSU_rRNA_bacteria:1;LSU_rRNA_eukarya:8;SSU_rRNA_eukarya:2;SSU_rRNA_microsporidia:8	No
Stieglitz_1	Chr11	51895087	52029885	134798	24	5_8S_rRNA:6;LSU_rRNA_eukarya:5;SSU_rRNA_eukarya:11;SSU_rRNA_microsporidia:2	No
Stieglitz_1	Chr11	54195116	54224023	28907	10	5_8S_rRNA:1;LSU_rRNA_eukarya:3;SSU_rRNA_eukarya:3;SSU_rRNA_microsporidia:3	No
Stieglitz_1	Chr11	54249689	54314786	65097	16	5_8S_rRNA:1;LSU_rRNA_eukarya:7;SSU_rRNA_eukarya:1;SSU_rRNA_microsporidia:7	Yes
Stieglitz_1	Chr12	6959459	6959948	489	3	LSU_rRNA_bacteria:3	No
Stieglitz_1	Chr12	65993283	66000372	7089	3	5S_rRNA:1;LSU_rRNA_archaea:1;SSU_rRNA_bacteria:1	No
Stieglitz_1	Chr12	68835224	68856992	21768	5	LSU_rRNA_bacteria:2;LSU_rRNA_eukarya:1;SSU_rRNA_archaea:2	Yes
Stieglitz_2	Chr01	24446630	24447430	800	3	5S_rRNA:3	No
Stieglitz_2	Chr01	26361839	26471863	110024	325	5S_rRNA:325	Yes
Stieglitz_2	Chr01	26942033	27102539	160506	481	5S_rRNA:481	Yes
Stieglitz_2	Chr01	28040334	29186763	1146429	3387	5S_rRNA:3387	Yes
Stieglitz_2	Chr01	29975788	29980772	4984	4	5_8S_rRNA:1;LSU_rRNA_archaea:1;SSU_rRNA_eukarya:2	No
Stieglitz_2	Chr01	41871470	41882780	11310	3	LSU_rRNA_bacteria:3	No
Stieglitz_2	Chr01	52782725	52806892	24167	6	LSU_rRNA_bacteria:3;SSU_rRNA_bacteria:3	No
Stieglitz_2	Chr01	90256685	90284263	27578	85	5S_rRNA:85	No
Stieglitz_2	Chr01	91067095	91112013	44918	141	5S_rRNA:141	No
Stieglitz_2	Chr01	91222043	91229125	7082	3	5S_rRNA:1;LSU_rRNA_archaea:1;SSU_rRNA_bacteria:1	No
Stieglitz_2	Chr01	91300069	91320028	19959	63	5S_rRNA:63	No
Stieglitz_2	Chr01	96844239	96911332	67093	16	LSU_rRNA_bacteria:4;LSU_rRNA_eukarya:4;SSU_rRNA_archaea:3;SSU_rRNA_eukarya:2;SSU_rRNA_microsporidia:3	Yes
Stieglitz_2	Chr02	15157	35092	19935	6	LSU_rRNA_bacteria:1;LSU_rRNA_eukarya:3;SSU_rRNA_eukarya:1;SSU_rRNA_microsporidia:1	Yes
Stieglitz_2	Chr02	56787	58919	2132	3	LSU_rRNA_eukarya:3	No
Stieglitz_2	Chr02	88891	184995	96104	17	LSU_rRNA_archaea:1;LSU_rRNA_eukarya:7;SSU_rRNA_eukarya:4;SSU_rRNA_microsporidia:5	Yes
Stieglitz_2	Chr02	207284	591434	384150	94	5_8S_rRNA:1;LSU_rRNA_archaea:1;LSU_rRNA_bacteria:14;LSU_rRNA_eukarya:34;SSU_rRNA_archaea:12;SSU_rRNA_eukarya:4;SSU_rRNA_microsporidia:28	Yes
Stieglitz_2	Chr02	2411179	2661075	249896	60	5_8S_rRNA:1;LSU_rRNA_archaea:1;LSU_rRNA_bacteria:17;LSU_rRNA_eukarya:13;SSU_rRNA_archaea:16;SSU_rRNA_eukarya:6;SSU_rRNA_microsporidia:6	Yes
Stieglitz_2	Chr02	2700366	3103402	403036	98	5_8S_rRNA:2;LSU_rRNA_archaea:3;LSU_rRNA_bacteria:9;LSU_rRNA_eukarya:36;SSU_rRNA_archaea:10;SSU_rRNA_eukarya:7;SSU_rRNA_microsporidia:31	Yes
Stieglitz_2	Chr02	11957317	12010542	53225	11	LSU_rRNA_archaea:1;LSU_rRNA_bacteria:2;LSU_rRNA_eukarya:5;SSU_rRNA_eukarya:2;SSU_rRNA_microsporidia:1	Yes
Stieglitz_2	Chr02	12034892	12067671	32779	8	LSU_rRNA_eukarya:6;SSU_rRNA_eukarya:2	Yes
Stieglitz_2	Chr02	12119671	12133625	13954	8	LSU_rRNA_eukarya:6;SSU_rRNA_eukarya:2	No
Stieglitz_2	Chr02	12157932	12307735	149803	33	LSU_rRNA_archaea:3;LSU_rRNA_bacteria:6;LSU_rRNA_eukarya:14;SSU_rRNA_eukarya:6;SSU_rRNA_microsporidia:4	Yes
Stieglitz_2	Chr02	12329856	12385981	56125	12	5_8S_rRNA:1;LSU_rRNA_archaea:2;LSU_rRNA_bacteria:1;LSU_rRNA_eukarya:5;SSU_rRNA_eukarya:2;SSU_rRNA_microsporidia:1	Yes
Stieglitz_2	Chr02	12414007	12421678	7671	4	LSU_rRNA_bacteria:1;LSU_rRNA_eukarya:2;SSU_rRNA_microsporidia:1	No
Stieglitz_2	Chr02	12442763	12490870	48107	12	LSU_rRNA_archaea:2;LSU_rRNA_bacteria:1;LSU_rRNA_eukarya:5;SSU_rRNA_eukarya:4	Yes
Stieglitz_2	Chr02	47244631	47251713	7082	3	5S_rRNA:1;LSU_rRNA_archaea:1;SSU_rRNA_bacteria:1	No
Stieglitz_2	Chr02	47489086	47508054	18968	5	LSU_rRNA_bacteria:1;LSU_rRNA_eukarya:2;SSU_rRNA_microsporidia:2	Yes
Stieglitz_2	Chr02	47576023	47608918	32895	8	LSU_rRNA_eukarya:4;SSU_rRNA_microsporidia:4	No
Stieglitz_2	Chr03	11358697	11786671	427974	96	5_8S_rRNA:15;LSU_rRNA_archaea:2;LSU_rRNA_eukarya:25;SSU_rRNA_eukarya:35;SSU_rRNA_microsporidia:19	Yes
Stieglitz_2	Chr03	11810239	11847725	37486	8	LSU_rRNA_eukarya:4;SSU_rRNA_eukarya:3;SSU_rRNA_microsporidia:1	No
Stieglitz_2	Chr03	11886592	11965517	78925	27	5_8S_rRNA:8;LSU_rRNA_archaea:5;LSU_rRNA_eukarya:3;SSU_rRNA_eukarya:2;SSU_rRNA_microsporidia:9	No
Stieglitz_2	Chr03	11989104	12219336	230232	64	5_8S_rRNA:19;LSU_rRNA_archaea:15;LSU_rRNA_eukarya:9;SSU_rRNA_eukarya:7;SSU_rRNA_microsporidia:14	Yes
Stieglitz_2	Chr03	57066474	57073556	7082	3	5S_rRNA:1;LSU_rRNA_archaea:1;SSU_rRNA_bacteria:1	No
Stieglitz_2	Chr03	57096830	57103912	7082	3	5S_rRNA:1;LSU_rRNA_bacteria:1;SSU_rRNA_bacteria:1	No
Stieglitz_2	Chr03un	5803	20729	14926	4	LSU_rRNA_bacteria:2;SSU_rRNA_archaea:2	No
Stieglitz_2	Chr04	40473686	40683265	209579	50	LSU_rRNA_archaea:3;LSU_rRNA_bacteria:14;LSU_rRNA_eukarya:9;SSU_rRNA_archaea:11;SSU_rRNA_eukarya:8;SSU_rRNA_microsporidia:5	Yes
Stieglitz_2	Chr04	43905554	43911690	6136	3	LSU_rRNA_bacteria:1;SSU_rRNA_bacteria:2	No
Stieglitz_2	Chr04	72057105	72064185	7080	3	5S_rRNA:1;LSU_rRNA_archaea:1;SSU_rRNA_bacteria:1	No
Stieglitz_2	Chr04	72087459	72094541	7082	3	5S_rRNA:1;LSU_rRNA_bacteria:1;SSU_rRNA_bacteria:1	No
Stieglitz_2	Chr05	52953341	53045120	91779	13	LSU_rRNA_archaea:1;LSU_rRNA_bacteria:3;SSU_rRNA_bacteria:7;SSU_rRNA_microsporidia:2	No
Stieglitz_2	Chr05	55175507	55182573	7066	3	5S_rRNA:1;LSU_rRNA_bacteria:1;SSU_rRNA_bacteria:1	No
Stieglitz_2	Chr05	65624887	65663330	38443	10	5_8S_rRNA:1;LSU_rRNA_bacteria:4;SSU_rRNA_archaea:5	No
Stieglitz_2	Chr05	67973954	67993598	19644	5	LSU_rRNA_eukarya:3;SSU_rRNA_microsporidia:2	No
Stieglitz_2	Chr06	26165116	26170582	5466	3	LSU_rRNA_archaea:1;LSU_rRNA_bacteria:1;SSU_rRNA_bacteria:1	No
Stieglitz_2	Chr06	58592873	58622488	29615	8	5_8S_rRNA:1;LSU_rRNA_bacteria:3;SSU_rRNA_archaea:4	No
Stieglitz_2	Chr06	59124269	59168990	44721	12	LSU_rRNA_bacteria:5;LSU_rRNA_eukarya:2;SSU_rRNA_archaea:5	No
Stieglitz_2	Chr06	60802098	60887297	85199	22	5_8S_rRNA:4;LSU_rRNA_bacteria:1;LSU_rRNA_eukarya:9;SSU_rRNA_archaea:4;SSU_rRNA_eukarya:4	Yes
Stieglitz_2	Chr06	62393520	62430305	36785	9	LSU_rRNA_eukarya:4;SSU_rRNA_eukarya:1;SSU_rRNA_microsporidia:4	Yes
Stieglitz_2	Chr06	62711776	62718858	7082	3	5S_rRNA:1;LSU_rRNA_bacteria:1;SSU_rRNA_bacteria:1	No
Stieglitz_2	Chr06	62836717	62843799	7082	3	5S_rRNA:1;LSU_rRNA_archaea:1;SSU_rRNA_bacteria:1	No
Stieglitz_2	Chr07	36343308	36382736	39428	11	LSU_rRNA_bacteria:2;LSU_rRNA_eukarya:4;SSU_rRNA_archaea:2;SSU_rRNA_microsporidia:3	Yes
Stieglitz_2	Chr08	55249507	55301908	52401	11	LSU_rRNA_eukarya:6;SSU_rRNA_microsporidia:5	No
Stieglitz_2	Chr08	55872052	55879134	7082	3	5S_rRNA:1;LSU_rRNA_archaea:1;SSU_rRNA_bacteria:1	No
Stieglitz_2	Chr08	55902408	55909490	7082	3	5S_rRNA:1;LSU_rRNA_bacteria:1;SSU_rRNA_bacteria:1	No
Stieglitz_2	Chr09	15114106	15119750	5644	3	5_8S_rRNA:1;LSU_rRNA_eukarya:1;SSU_rRNA_microsporidia:1	No
Stieglitz_2	Chr09	65536425	65543507	7082	3	5S_rRNA:1;LSU_rRNA_archaea:1;SSU_rRNA_bacteria:1	No
Stieglitz_2	Chr09	65573026	65608841	35815	8	5S_rRNA:3;LSU_rRNA_bacteria:3;SSU_rRNA_bacteria:2	Yes
Stieglitz_2	Chr09	67344182	67477502	133320	30	LSU_rRNA_bacteria:11;LSU_rRNA_eukarya:4;SSU_rRNA_archaea:7;SSU_rRNA_eukarya:6;SSU_rRNA_microsporidia:2	Yes
Stieglitz_2	Chr10	41146451	41186890	40439	9	5_8S_rRNA:1;LSU_rRNA_archaea:1;LSU_rRNA_eukarya:2;SSU_rRNA_archaea:1;SSU_rRNA_eukarya:4	Yes
Stieglitz_2	Chr10	41511185	41518267	7082	3	5S_rRNA:1;LSU_rRNA_archaea:1;SSU_rRNA_bacteria:1	No
Stieglitz_2	Chr10	41780220	41803718	23498	7	LSU_rRNA_bacteria:2;LSU_rRNA_eukarya:2;SSU_rRNA_archaea:3	Yes
Stieglitz_2	Chr10	41906674	42056375	149701	32	5_8S_rRNA:1;LSU_rRNA_bacteria:14;LSU_rRNA_eukarya:2;SSU_rRNA_archaea:12;SSU_rRNA_eukarya:3	Yes
Stieglitz_2	Chr11	23788386	23796409	8023	4	5_8S_rRNA:1;SSU_rRNA_eukarya:3	No
Stieglitz_2	Chr11	27788309	27790260	1951	3	LSU_rRNA_eukarya:3	No
Stieglitz_2	Chr11	52294215	52317012	22797	7	LSU_rRNA_bacteria:3;LSU_rRNA_eukarya:1;SSU_rRNA_archaea:3	No
Stieglitz_2	Chr11	52421962	52443158	21196	5	LSU_rRNA_archaea:2;LSU_rRNA_bacteria:1;SSU_rRNA_archaea:2	Yes
Stieglitz_2	Chr11	55188098	55292405	104307	34	5_8S_rRNA:9;LSU_rRNA_archaea:8;LSU_rRNA_eukarya:8;SSU_rRNA_eukarya:1;SSU_rRNA_microsporidia:8	Yes
Stieglitz_2	Chr11	55313972	55397118	83146	12	5_8S_rRNA:6;SSU_rRNA_eukarya:6	No
Stieglitz_2	Chr11	56240747	56399138	158391	44	5_8S_rRNA:1;LSU_rRNA_archaea:4;LSU_rRNA_bacteria:10;LSU_rRNA_eukarya:10;SSU_rRNA_archaea:10;SSU_rRNA_bacteria:1;SSU_rRNA_eukarya:2;SSU_rRNA_microsporidia:6	Yes
Stieglitz_2	Chr12	150336	213270	62934	16	5_8S_rRNA:1;LSU_rRNA_archaea:1;LSU_rRNA_eukarya:5;SSU_rRNA_eukarya:5;SSU_rRNA_microsporidia:4	Yes
Stieglitz_2	Chr12	7241241	7241730	489	3	LSU_rRNA_bacteria:3	No
Stieglitz_2	Chr12	37557720	37558601	881	3	LSU_rRNA_bacteria:3	No
Stieglitz_2	Chr12	54098494	54102359	3865	4	LSU_rRNA_archaea:1;LSU_rRNA_bacteria:2;SSU_rRNA_bacteria:1	No
*Note: 1. only clusters with at least three rRNA (the distance of ajacent rRNA was less than 5kb) were included 2.Type:Count: the count of each type of annotated rRNA
