## Supplementary material for "Chromosome-scale and haplotype-resolved genome assembly of a tetraploid potato cultivar": Data S7

### Sheet: Data_S7
Data S7 Potentially collapsed 18,534 SNPs at IBD regions
Type	dip-region	trip-region	tetrap-region
Size (Mb)	434.9	151.4	20.7
Number of haplotypes	2	3	4
Number of SNP given by read alignment	11316	5533	1685
Denstiy of SNP given by read alignment	1 per 38 kb	1 per 27 kb	1 per 12 kb
Denstiy of SNP given by read alignment (normalized by number of pairs of haplotypes)	1 per 76 kb	1 snp 81 kb	1 per 72 kb
Number of SNP given by comparing assemblies	3792	5460	1290
Number of SNP missed in assembly	7524	73	395
*Note 1: dip/trip/tetrap-regions within the final haplotype-resolved assembly were defined by alignment of dip/trip/tetrapplotig markers of 50 kb, where ambiguiously aligned markers were not considered; therefore, the sizes given here could be slightly smaller than that defined by initial markers. *Note 2: along with the accumulating of SNPs from 2 to 4 haplotypes, SNP density inreased from 1 per…
