## Supplementary material for "Chromosome-scale and haplotype-resolved genome assembly of a tetraploid potato cultivar": Data S8

### Sheet: Data_S8
Data S8 Enrichment of transposon elements (TE) among structural variations (SV)
Query Assembly	SV type	TE family			SVs
		Top1 TE family	Top2 TE family	Top3 TE family	Top1 TE family	Top2 TE family	Top3 TE family
Hera 2	Inversion	Gypsy	Copia	Other	0.455	0.135	0.1325
Hera 2	Translocation	Gypsy	Other	Copia	0.324273	0.171314	0.160019
Hera 2	Duplication	Gypsy	Copia	Other	0.400357	0.15208	0.137309
Stieglitz 1	Inversion	Gypsy	Unknown	Copia	0.443878	0.140306	0.137755
Stieglitz 1	Translocation	Gypsy	Copia	Other	0.329358	0.162041	0.16078
Stieglitz 1	Duplication	Gypsy	Copia	Other	0.399405	0.161353	0.144349
Stieglitz 2	Inversion	Gypsy	Other	Copia	0.450135	0.150943	0.110512
Stieglitz 2	Translocation	Gypsy	Other	Copia	0.32835	0.169599	0.157164
Stieglitz 2	Duplication	Gypsy	Copia	Other	0.383824	0.165231	0.150292
* Note, SVs were defined between Hera 2(/Stieglitz 1/Stieglitz 2) with Hera 1 sequences as the reference.
* Note, "," represents decimal point (for the last three columns)
