## Supplementary material for "Chromosome-scale and haplotype-resolved genome assembly of a tetraploid potato cultivar": Data S9

### Sheet: Data_S9
Data S9 Large structural variations between the four haplotypes of each chromosome
Chr_hapA	Sta_hapA	End_hapA	Chr_hapB	Sta_hapB	End_hapB	SV Type
Stie_Chr_1_1	15696766	15857415	Hera_Chr_1_1	15249811	15440986	TRANS
Stie_Chr_1_1	15733858	15902131	Hera_Chr_1_1	15300743	15494763	TRANS
Stie_Chr_1_1	15780395	15904164	Hera_Chr_1_1	15053126	15206637	TRANS
Stie_Chr_1_1	31797014	31905930	Hera_Chr_1_1	27659021	27764221	TRANS
Stie_Chr_1_1	45997824	46104399	Hera_Chr_1_1	37633723	37764073	INVTR
Hera_Chr_1_1	8440163	8621390	Stie_Chr_1_2	7325604	7506857	TRANS
Hera_Chr_1_1	22893263	23011120	Stie_Chr_1_2	23578327	23711534	INVTR
Hera_Chr_1_1	37255381	37373683	Stie_Chr_1_2	37655491	37774364	TRANS
Hera_Chr_1_1	38531244	38666946	Stie_Chr_1_2	44268373	44369357	TRANS
Hera_Chr_1_1	40475736	40619628	Stie_Chr_1_2	43388669	43534666	INVTR
Hera_Chr_1_1	40498113	40626346	Stie_Chr_1_2	43381903	43505930	INVTR
Stie_Chr_1_2	15384238	15654223	Hera_Chr_1_2	17423481	17658015	INVTR
Stie_Chr_1_2	90650037	90811379	Hera_Chr_1_2	92425306	92586650	TRANS
Stie_Chr_1_2	43224805	43376476	Hera_Chr_1_2	47049640	47264802	DUP
Stie_Chr_1_2	43279445	43381905	Hera_Chr_1_2	47159268	47268822	DUP
Stie_Chr_1_2	43279445	43462844	Hera_Chr_1_2	47159268	47380611	DUP
Stie_Chr_1_2	43291744	43463219	Hera_Chr_1_2	47179705	47389927	DUP
Stie_Chr_1_1	14632858	14924752	Hera_Chr_1_1	13997842	14261157	INV
Stie_Chr_1_1	22002912	22611029	Hera_Chr_1_1	20567252	21009077	INV
Stie_Chr_1_1	24298127	25573160	Hera_Chr_1_1	22148867	23291304	INV
Stie_Chr_1_1	26208047	26576156	Hera_Chr_1_1	23605023	23965065	INV
Stie_Chr_1_1	31418571	31766168	Hera_Chr_1_1	28278144	29011987	INV
Stie_Chr_1_1	31931769	32210400	Hera_Chr_1_1	29042856	29301380	INV
Stie_Chr_1_1	47939243	48529457	Hera_Chr_1_1	41452244	41699056	INV
Stie_Chr_1_1	48763070	48927330	Hera_Chr_1_1	42213079	42421014	INV
Stie_Chr_1_1	54499340	54617636	Hera_Chr_1_1	47736580	47854549	INV
Hera_Chr_1_1	13997842	14261157	Stie_Chr_1_2	13170344	13462238	INV
Hera_Chr_1_1	20566338	21009077	Stie_Chr_1_2	20916299	21548525	INV
Hera_Chr_1_1	23567762	23965065	Stie_Chr_1_2	25122014	25523101	INV
Hera_Chr_1_1	29070457	29461335	Stie_Chr_1_2	32506522	32890716	INV
Hera_Chr_1_1	33949772	37225479	Stie_Chr_1_2	39949342	43333035	INV
Hera_Chr_1_1	42213079	42421014	Stie_Chr_1_2	48783356	48957114	INV
Hera_Chr_1_1	42722773	42969654	Stie_Chr_1_2	49124320	49398645	INV
Hera_Chr_1_1	52783148	52960592	Stie_Chr_1_2	59517701	59635217	INV
Hera_Chr_1_1	83906955	84236693	Stie_Chr_1_2	91384866	91764574	INV
Stie_Chr_1_2	16423534	16556286	Hera_Chr_1_2	16239228	16387239	INV
Stie_Chr_1_2	22015427	22454467	Hera_Chr_1_2	21107718	21342468	INV
Stie_Chr_1_2	24102859	24457968	Hera_Chr_1_2	22759124	23114107	INV
Stie_Chr_1_2	31945724	32623946	Hera_Chr_1_2	31505229	32215061	INV
Stie_Chr_1_2	39918672	40172215	Hera_Chr_1_2	43269564	43815097	INV
Stie_Chr_1_2	54105377	55034958	Hera_Chr_1_2	55515107	56242115	INV
Stie_Chr_1_2	91484313	91764574	Hera_Chr_1_2	93068859	93433923	INV
Hera_Chr_1_1	26582070	26803536	Hera_Chr_1_2	27205912	27379754	TRANS
Hera_Chr_1_1	26731702	26922562	Hera_Chr_1_2	27283566	27423154	TRANS
Hera_Chr_1_1	27626835	27764221	Hera_Chr_1_2	32041086	32214979	TRANS
Hera_Chr_1_1	30146032	30258975	Hera_Chr_1_2	33166990	33291970	TRANS
Hera_Chr_1_1	32590739	32845763	Hera_Chr_1_2	23324235	23603561	TRANS
Hera_Chr_1_1	35503083	35607254	Hera_Chr_1_2	37952657	38072114	INVTR
Hera_Chr_1_1	37255381	37398947	Hera_Chr_1_2	38869914	39070919	TRANS
Hera_Chr_1_2	17423481	17658015	Stie_Chr_1_1	16846742	17116732	INVTR
Hera_Chr_1_2	33292198	33424590	Stie_Chr_1_1	32821695	32945917	TRANS
Stie_Chr_1_1	7831578	7958843	Stie_Chr_1_2	7379605	7506857	TRANS
Hera_Chr_1_1	26599291	26759687	Hera_Chr_1_2	27004602	27132374	DUP
Hera_Chr_1_1	12500687	12658435	Hera_Chr_1_2	11838113	12000790	INV
Hera_Chr_1_1	13997842	14261157	Hera_Chr_1_2	13331170	13665061	INV
Hera_Chr_1_1	20566338	20929312	Hera_Chr_1_2	20277182	20704980	INV
Hera_Chr_1_1	21026290	21427175	Hera_Chr_1_2	21107718	21341142	INV
Hera_Chr_1_1	22126630	23291304	Hera_Chr_1_2	21882321	23221518	INV
Hera_Chr_1_1	23567762	23965065	Hera_Chr_1_2	23966301	24389155	INV
Hera_Chr_1_1	27778244	28278142	Hera_Chr_1_2	29405580	31447152	INV
Hera_Chr_1_1	28278144	29042858	Hera_Chr_1_2	31654529	32041086	INV
Hera_Chr_1_1	29092672	29284109	Hera_Chr_1_2	32252817	32478210	INV
Hera_Chr_1_1	38441092	39429588	Hera_Chr_1_2	45699276	46651188	INV
Hera_Chr_1_1	42213079	42421014	Hera_Chr_1_2	49054295	49214928	INV
Hera_Chr_1_1	42722773	42969619	Hera_Chr_1_2	49512948	49908226	INV
Hera_Chr_1_1	48011819	48589364	Hera_Chr_1_2	55557039	56239879	INV
Hera_Chr_1_1	49749149	49864847	Hera_Chr_1_2	57570690	57678228	INV
Hera_Chr_1_1	52851035	52953604	Hera_Chr_1_2	60627744	60738980	INV
Hera_Chr_1_2	11828399	12000790	Stie_Chr_1_1	12476515	13050005	INV
Hera_Chr_1_2	16239228	16387239	Stie_Chr_1_1	17882591	18015343	INV
Hera_Chr_1_2	21107718	21342468	Stie_Chr_1_1	23101889	23540927	INV
Hera_Chr_1_2	22759124	23114107	Stie_Chr_1_1	25188929	25544039	INV
Hera_Chr_1_2	35784832	37298874	Stie_Chr_1_1	34772945	36142642	INV
Hera_Chr_1_2	46659164	47389927	Stie_Chr_1_1	46173056	46937353	INV
Hera_Chr_1_2	55515107	56229285	Stie_Chr_1_1	55601732	56416462	INV
Stie_Chr_1_1	31259454	31906012	Stie_Chr_1_2	31945724	32622222	INV
Stie_Chr_1_1	34772940	36104034	Stie_Chr_1_2	35427358	36485322	INV
Stie_Chr_1_1	40799107	41503210	Stie_Chr_1_2	39861895	40436911	INV
Stie_Chr_1_1	45039680	46623148	Stie_Chr_1_2	43076994	45215452	INV
Stie_Chr_1_1	93076869	93456246	Stie_Chr_1_2	91384801	91713964	INV
Hera_Chr_2_1	539695	888119	Stie_Chr_2_1	247500	593979	INVTR
Hera_Chr_2_1	974363	1173181	Stie_Chr_2_1	930924	1058867	INVTR
Hera_Chr_2_2	3847831	4028763	Stie_Chr_2_2	2623785	2815742	INVTR
Stie_Chr_2_1	570557	749633	Hera_Chr_2_2	197047	398195	DUP
Hera_Chr_2_2	3872186	4019759	Stie_Chr_2_2	2911641	3058929	DUP
Hera_Chr_2_1	403905	688055	Stie_Chr_2_1	347962	636954	INV
Hera_Chr_2_1	2392179	2556248	Stie_Chr_2_1	2687908	3022796	INV
Hera_Chr_2_1	2574947	2971858	Stie_Chr_2_1	3038375	3508808	INV
Stie_Chr_2_1	8234178	8509694	Hera_Chr_2_2	7260759	7450834	INV
Stie_Chr_2_1	9667310	10011169	Hera_Chr_2_2	8436409	8798118	INV
Stie_Chr_2_1	15989413	16389940	Hera_Chr_2_2	14374716	14657249	INV
Stie_Chr_2_2	39950420	40359603	Hera_Chr_2_1	38726326	39116631	INVTR
Stie_Chr_2_1	6734905	8545429	Stie_Chr_2_2	3963427	6346189	INV
Stie_Chr_2_1	9667310	10011169	Stie_Chr_2_2	7930568	8292273	INV
Stie_Chr_2_1	15989413	16389940	Stie_Chr_2_2	14415948	14698687	INV
Stie_Chr_2_2	3395019	3542017	Hera_Chr_2_1	5659442	5827877	INV
Stie_Chr_2_2	4250551	4395655	Hera_Chr_2_1	7295277	7422934	INV
Stie_Chr_2_2	7963115	8272627	Hera_Chr_2_1	8839481	9106475	INV
Stie_Chr_2_2	14415876	14698685	Hera_Chr_2_1	15024294	15353276	INV
Hera_Chr_2_1	7295277	7422934	Hera_Chr_2_2	4756362	4901466	INV
Hera_Chr_2_1	8839481	9106475	Hera_Chr_2_2	8468956	8778472	INV
Hera_Chr_2_1	15024294	15353276	Hera_Chr_2_2	14374644	14657247	INV
Stie_Chr_3_1	33619485	33834079	Hera_Chr_3_2	42119979	42340669	INVTR
Hera_Chr_3_2	11006906	11122337	Stie_Chr_3_2	12746950	12862421	DUP
Hera_Chr_3_1	6856727	7546990	Stie_Chr_3_1	6343853	6952226	INV
Hera_Chr_3_1	9167874	9349094	Stie_Chr_3_1	8603531	8730873	INV
Hera_Chr_3_1	13692185	14940579	Stie_Chr_3_1	13747152	14840525	INV
Hera_Chr_3_1	17467382	17610133	Stie_Chr_3_1	16954889	17151507	INV
Hera_Chr_3_1	20825757	21071529	Stie_Chr_3_1	19869992	20087250	INV
Hera_Chr_3_1	24243847	24438675	Stie_Chr_3_1	22829754	23022686	INV
Stie_Chr_3_1	6343853	6983570	Hera_Chr_3_2	6833365	7605617	INV
Stie_Chr_3_1	8603531	8730873	Hera_Chr_3_2	9175432	9356654	INV
Stie_Chr_3_1	13747152	14861217	Hera_Chr_3_2	14771938	16026855	INV
Stie_Chr_3_1	16954889	17151507	Hera_Chr_3_2	18553653	18696404	INV
Stie_Chr_3_1	19870670	20087250	Hera_Chr_3_2	21886270	22122315	INV
Stie_Chr_3_1	22785730	23133332	Hera_Chr_3_2	25313161	25566327	INV
Hera_Chr_3_2	10971844	11264615	Stie_Chr_3_2	12974149	13184439	INV
Hera_Chr_3_2	25359942	25481306	Stie_Chr_3_2	27392651	27518348	INV
Stie_Chr_3_2	44463142	44696301	Hera_Chr_3_1	34307627	34540850	INVTR
Stie_Chr_3_2	38182340	38699719	Hera_Chr_3_1	40269772	40816649	INVTR
Hera_Chr_3_1	34307627	34517529	Hera_Chr_3_2	41891767	42051772	INVTR
Hera_Chr_3_1	40269772	40828934	Hera_Chr_3_2	35721613	36251258	INVTR
Hera_Chr_3_1	10572134	10746862	Hera_Chr_3_2	10813248	10988226	DUP
Hera_Chr_3_1	10572134	10746862	Hera_Chr_3_2	10818644	10993618	DUP
Hera_Chr_3_1	10572134	10746862	Hera_Chr_3_2	10824040	10999011	DUP
Hera_Chr_3_1	10572134	10746862	Hera_Chr_3_2	10829436	11004404	DUP
Hera_Chr_3_1	10572134	10746862	Hera_Chr_3_2	10834830	11009796	DUP
Hera_Chr_3_1	10572134	10746862	Hera_Chr_3_2	10840226	11015187	DUP
Hera_Chr_3_1	10572134	10746862	Hera_Chr_3_2	10845622	11020579	DUP
Hera_Chr_3_1	10572134	10746862	Hera_Chr_3_2	10851018	11025973	DUP
Hera_Chr_3_1	10572134	10746862	Hera_Chr_3_2	10856414	11031367	DUP
Hera_Chr_3_1	10572134	10746862	Hera_Chr_3_2	10861810	11036761	DUP
Hera_Chr_3_1	10572134	10746862	Hera_Chr_3_2	10867206	11042154	DUP
Hera_Chr_3_1	10572134	10746862	Hera_Chr_3_2	10872602	11047547	DUP
Hera_Chr_3_1	10572134	10746862	Hera_Chr_3_2	10877998	11052939	DUP
Hera_Chr_3_1	10572134	10746862	Hera_Chr_3_2	10883407	11058331	DUP
Hera_Chr_3_1	10572134	10746862	Hera_Chr_3_2	10888798	11063724	DUP
Hera_Chr_3_1	10572134	10746862	Hera_Chr_3_2	10894189	11069117	DUP
Hera_Chr_3_1	10585439	10746862	Hera_Chr_3_2	10810400	10972070	DUP
Stie_Chr_3_1	6343853	6983570	Stie_Chr_3_2	7690201	8430963	INV
Stie_Chr_3_1	8603531	8730873	Stie_Chr_3_2	10046903	10228125	INV
Stie_Chr_3_1	13747152	14861217	Stie_Chr_3_2	16960178	18215101	INV
Stie_Chr_3_1	16954889	17151507	Stie_Chr_3_2	20741946	20884697	INV
Stie_Chr_3_1	19870670	20087250	Stie_Chr_3_2	24110175	24346220	INV
Stie_Chr_3_2	13043587	13184439	Hera_Chr_3_1	10595910	10736661	INV
Stie_Chr_3_2	15353866	15877948	Hera_Chr_3_1	12455022	12727005	INV
Stie_Chr_3_2	27392651	27518348	Hera_Chr_3_1	24243847	24365206	INV
Hera_Chr_3_1	7264501	7400688	Hera_Chr_3_2	7355198	7474708	INV
Hera_Chr_3_1	40016809	40208998	Hera_Chr_3_2	41595652	41867667	INV
Hera_Chr_4_1	15021255	15162611	Stie_Chr_4_1	20047181	20164020	INVTR
Hera_Chr_4_1	25939835	26061095	Stie_Chr_4_1	16793335	16910313	TRANS
Hera_Chr_4_1	38657631	39580584	Stie_Chr_4_1	38002804	38931246	INVTR
Hera_Chr_4_1	45203928	45495119	Stie_Chr_4_1	24287359	24637803	INVTR
Hera_Chr_4_1	59368101	59489195	Stie_Chr_4_1	51526095	51690721	INVTR
Hera_Chr_4_1	41235068	41747587	Stie_Chr_4_1	25251378	25633573	DUP
Hera_Chr_4_1	41298289	41763698	Stie_Chr_4_1	25316241	25652817	DUP
Hera_Chr_4_1	41303111	41786375	Stie_Chr_4_1	25319585	25661799	DUP
Hera_Chr_4_1	45525585	45797330	Stie_Chr_4_1	24679261	24845573	DUP
Hera_Chr_4_1	45643262	45852377	Stie_Chr_4_1	24698430	24874449	DUP
Hera_Chr_4_1	9829647	12965224	Stie_Chr_4_1	8540441	11723462	INV
Hera_Chr_4_1	31732944	33599447	Stie_Chr_4_1	24367570	27072444	INV
Hera_Chr_4_1	33692076	35135836	Stie_Chr_4_1	27118374	28554064	INV
Hera_Chr_4_1	35632267	38092350	Stie_Chr_4_1	29066138	33264181	INV
Hera_Chr_4_1	48643498	48751811	Stie_Chr_4_1	41386841	41556466	INV
Stie_Chr_4_1	5928555	6030794	Stie_Chr_4_2	5797952	6037815	INV
Stie_Chr_4_2	47854996	48014750	Hera_Chr_4_2	49221903	49357618	INV
Hera_Chr_4_2	21708836	21825674	Hera_Chr_4_1	15021255	15162611	INVTR
Hera_Chr_4_2	38893021	39813921	Hera_Chr_4_1	38657631	39580584	INVTR
Hera_Chr_4_2	25670884	26027686	Hera_Chr_4_1	45203928	45495119	INVTR
Hera_Chr_4_1	15021255	15162611	Stie_Chr_4_2	19530657	19647496	INVTR
Hera_Chr_4_1	38244363	38656868	Stie_Chr_4_2	24460859	24878868	INVTR
Hera_Chr_4_1	38657631	39580584	Stie_Chr_4_2	37381788	38310234	INVTR
Hera_Chr_4_1	45203928	45495119	Stie_Chr_4_2	23867458	24224216	INVTR
Hera_Chr_4_1	45525585	45852377	Stie_Chr_4_2	24265674	24460859	TRANS
Hera_Chr_4_1	59368101	59489195	Stie_Chr_4_2	51117133	51281758	INVTR
Hera_Chr_4_2	26630414	27012728	Hera_Chr_4_1	41235068	41747741	DUP
Hera_Chr_4_2	26698608	27031814	Hera_Chr_4_1	41303111	41763698	DUP
Hera_Chr_4_2	26728329	27040796	Hera_Chr_4_1	41327825	41786375	DUP
Hera_Chr_4_2	26069144	26235454	Hera_Chr_4_1	45525585	45797330	DUP
Hera_Chr_4_2	26088314	26264330	Hera_Chr_4_1	45643262	45852377	DUP
Hera_Chr_4_1	41235068	41763698	Stie_Chr_4_2	24880073	25281517	DUP
Hera_Chr_4_1	41298289	41772877	Stie_Chr_4_2	24944937	25284539	DUP
Hera_Chr_4_1	41303111	41786375	Stie_Chr_4_2	24948281	25290499	DUP
Stie_Chr_4_1	73749890	74361371	Hera_Chr_4_2	73133463	73783462	INV
Hera_Chr_4_2	10845586	13673668	Hera_Chr_4_1	9829647	12947148	INV
Hera_Chr_4_2	25756762	28366828	Hera_Chr_4_1	31732944	33600181	INV
Hera_Chr_4_2	28412758	29885441	Hera_Chr_4_1	33692076	35135836	INV
Hera_Chr_4_2	30397504	34178238	Hera_Chr_4_1	35632267	38092350	INV
Hera_Chr_4_2	42247775	42417400	Hera_Chr_4_1	48643498	48751811	INV
Hera_Chr_4_2	49151329	49351133	Hera_Chr_4_1	55958548	56137786	INV
Hera_Chr_4_1	9829647	12947148	Stie_Chr_4_2	8500733	11527844	INV
Hera_Chr_4_1	31732944	33600181	Stie_Chr_4_2	24496176	26713907	INV
Hera_Chr_4_1	33692076	35135836	Stie_Chr_4_2	26759837	28294998	INV
Hera_Chr_4_1	35632267	38092350	Stie_Chr_4_2	28807062	32622607	INV
Hera_Chr_4_1	48643498	48751811	Stie_Chr_4_2	40966907	41136548	INV
Stie_Chr_5_1	14529996	14658407	Hera_Chr_5_1	15556027	15679145	TRANS
Stie_Chr_5_1	24066429	24224824	Hera_Chr_5_1	29743699	29924003	TRANS
Stie_Chr_5_1	24281854	24497446	Hera_Chr_5_1	29992281	30247951	TRANS
Stie_Chr_5_1	24283661	24518767	Hera_Chr_5_1	30000525	30305423	TRANS
Stie_Chr_5_1	25060897	25395423	Hera_Chr_5_1	31066530	31389435	INVTR
Stie_Chr_5_1	42925470	43064933	Hera_Chr_5_1	36893792	37007418	TRANS
Stie_Chr_5_1	42965491	43097044	Hera_Chr_5_1	36911597	37032432	TRANS
Stie_Chr_5_1	43632344	43769154	Hera_Chr_5_1	37461295	37601912	TRANS
Stie_Chr_5_1	44338459	44524885	Hera_Chr_5_1	38346470	38487189	TRANS
Stie_Chr_5_1	44789155	45053043	Hera_Chr_5_1	35709929	36019864	INVTR
Stie_Chr_5_1	44789460	45075713	Hera_Chr_5_1	35659015	35976578	INVTR
Stie_Chr_5_1	45902226	46052347	Hera_Chr_5_1	34240062	34436235	INVTR
Stie_Chr_5_1	48741588	48953820	Hera_Chr_5_1	32294855	32523532	TRANS
Stie_Chr_5_1	50610818	50971828	Hera_Chr_5_1	39703326	40015241	INVTR
Stie_Chr_5_1	50694280	51016275	Hera_Chr_5_1	39671431	39926703	INVTR
Stie_Chr_5_1	50752387	51254481	Hera_Chr_5_1	39463503	39923728	INVTR
Hera_Chr_5_1	15556027	15679145	Hera_Chr_5_2	11751396	11879804	TRANS
Hera_Chr_5_1	26404166	26602376	Hera_Chr_5_2	26542312	26756577	INVTR
Hera_Chr_5_1	26487481	26718436	Hera_Chr_5_2	26459543	26649907	INVTR
Hera_Chr_5_1	29667245	30008959	Hera_Chr_5_2	21163228	21465405	TRANS
Hera_Chr_5_1	29763587	30137596	Hera_Chr_5_2	21275994	21575463	TRANS
Hera_Chr_5_1	29890133	30247951	Hera_Chr_5_2	21341340	21670591	TRANS
Hera_Chr_5_1	31066530	31389435	Hera_Chr_5_2	22234044	22568563	INVTR
Hera_Chr_5_1	31389440	31493553	Hera_Chr_5_2	21992545	22109754	INVTR
Hera_Chr_5_2	11751396	11879804	Stie_Chr_5_2	17253303	17376421	TRANS
Hera_Chr_5_2	21163228	21616855	Stie_Chr_5_2	31363171	31878459	TRANS
Hera_Chr_5_2	21239569	21691912	Stie_Chr_5_2	31439622	32001348	TRANS
Hera_Chr_5_2	22234044	22500457	Stie_Chr_5_2	32822030	33085353	INVTR
Hera_Chr_5_2	39639164	39778629	Stie_Chr_5_2	38568999	38682626	TRANS
Hera_Chr_5_2	39679185	39810740	Stie_Chr_5_2	38586807	38707641	TRANS
Hera_Chr_5_2	40346034	40568223	Stie_Chr_5_2	39136515	39393615	TRANS
Hera_Chr_5_2	40744644	40949859	Stie_Chr_5_2	39646079	39879047	INVTR
Hera_Chr_5_2	41052152	41238575	Stie_Chr_5_2	40021647	40162374	TRANS
Hera_Chr_5_2	41502844	41766734	Stie_Chr_5_2	37405892	37715831	INVTR
Hera_Chr_5_2	41503149	41789405	Stie_Chr_5_2	37354979	37672546	INVTR
Hera_Chr_5_2	46785812	47112406	Stie_Chr_5_2	41589804	41866608	INVTR
Hera_Chr_5_2	46823161	47141077	Stie_Chr_5_2	41561139	41820942	INVTR
Hera_Chr_5_2	46869271	47172927	Stie_Chr_5_2	41538764	41778076	INVTR
Hera_Chr_5_2	46927381	47429481	Stie_Chr_5_2	41314875	41775101	INVTR
Hera_Chr_5_1	31964949	32068710	Hera_Chr_5_2	28629025	28732896	DUP
Hera_Chr_5_1	31983701	32128749	Hera_Chr_5_2	28637910	28797410	DUP
Hera_Chr_5_1	32020679	32128749	Hera_Chr_5_2	28621893	28797410	DUP
Hera_Chr_5_1	32294855	32513576	Hera_Chr_5_2	44916576	45133549	DUP
Hera_Chr_5_1	34761058	34979437	Hera_Chr_5_2	41889702	42083501	DUP
Hera_Chr_5_1	34860664	35008615	Hera_Chr_5_2	41980239	42096976	DUP
Hera_Chr_5_1	36911597	37032432	Hera_Chr_5_2	39679185	39810740	DUP
Hera_Chr_5_1	37461295	37789604	Hera_Chr_5_2	40346034	40638118	DUP
Hera_Chr_5_1	37496843	37810629	Hera_Chr_5_2	40384019	40659744	DUP
Hera_Chr_5_1	38346470	38485389	Hera_Chr_5_2	41052152	41226875	DUP
Hera_Chr_5_1	38362293	38487189	Hera_Chr_5_2	41068308	41238575	DUP
Hera_Chr_5_2	41889702	42083501	Stie_Chr_5_2	36457009	36675389	DUP
Hera_Chr_5_2	41961065	42135512	Stie_Chr_5_2	36547001	36767606	DUP
Hera_Chr_5_2	42031875	42217981	Stie_Chr_5_2	36607128	36871706	DUP
Hera_Chr_5_2	44916576	45103802	Stie_Chr_5_2	33990790	34191715	DUP
Hera_Chr_5_2	44967002	45105519	Stie_Chr_5_2	34045517	34189806	DUP
Hera_Chr_5_2	44981732	45128819	Stie_Chr_5_2	34050781	34219471	DUP
Stie_Chr_5_1	18700332	18957072	Hera_Chr_5_1	16271203	16563806	INV
Stie_Chr_5_1	31822909	32187271	Hera_Chr_5_1	25675072	26122004	INV
Stie_Chr_5_1	33642700	35274457	Hera_Chr_5_1	27085494	29069332	INV
Stie_Chr_5_1	35341594	35800043	Hera_Chr_5_1	29259603	29376511	INV
Hera_Chr_5_1	16271203	16563806	Hera_Chr_5_2	15881312	16138049	INV
Hera_Chr_5_1	25929178	26117710	Hera_Chr_5_2	29117035	29257786	INV
Hera_Chr_5_1	27085494	29069289	Hera_Chr_5_2	30569419	32242092	INV
Hera_Chr_5_2	15881312	16138049	Stie_Chr_5_2	17968457	18261058	INV
Hera_Chr_5_2	28949262	29782420	Stie_Chr_5_2	27140915	27812572	INV
Hera_Chr_5_2	30569387	32242092	Stie_Chr_5_2	28776055	30765264	INV
Hera_Chr_5_2	50029867	50208607	Stie_Chr_5_2	48640975	48868642	INV
Stie_Chr_5_2	17253303	17376421	Stie_Chr_5_1	14529996	14658407	TRANS
Stie_Chr_5_2	31439622	31619928	Stie_Chr_5_1	24066429	24224824	TRANS
Stie_Chr_5_2	31688206	31943876	Stie_Chr_5_1	24281854	24497449	TRANS
Stie_Chr_5_2	31751302	32001348	Stie_Chr_5_1	24339048	24518767	TRANS
Stie_Chr_5_2	32813005	33085353	Stie_Chr_5_1	25060897	25329827	INVTR
Stie_Chr_5_2	38568999	38682626	Stie_Chr_5_1	42925470	43064933	TRANS
Stie_Chr_5_2	38586807	38707641	Stie_Chr_5_1	42965491	43097044	TRANS
Stie_Chr_5_2	39136515	39393615	Stie_Chr_5_1	43632344	43854534	TRANS
Stie_Chr_5_2	40021647	40162374	Stie_Chr_5_1	44338459	44524885	TRANS
Stie_Chr_5_2	37405892	37715831	Stie_Chr_5_1	44789155	45053043	INVTR
Stie_Chr_5_2	37354979	37672546	Stie_Chr_5_1	44789460	45075713	INVTR
Stie_Chr_5_2	33990790	34219471	Stie_Chr_5_1	48741588	48953820	TRANS
Stie_Chr_5_2	41624262	41760706	Stie_Chr_5_1	50772112	50908500	INVTR
Stie_Chr_5_2	41561139	41678420	Stie_Chr_5_1	50850816	50966087	INVTR
Stie_Chr_5_2	41314875	41466061	Stie_Chr_5_1	51098126	51254481	INVTR
Stie_Chr_5_2	17968457	18261058	Stie_Chr_5_1	18700332	18957072	INV
Stie_Chr_5_2	27365636	27812572	Stie_Chr_5_1	31822909	32187271	INV
Stie_Chr_5_2	28776055	30765264	Stie_Chr_5_1	33642700	35274457	INV
Stie_Chr_5_2	30955527	31072436	Stie_Chr_5_1	35341594	35800043	INV
Stie_Chr_6_1	10516499	10692718	Hera_Chr_6_1	10039756	10226951	TRANS
Hera_Chr_6_1	2261779	2428439	Hera_Chr_6_2	3033481	3183286	INV
Hera_Chr_6_1	6852955	7037799	Hera_Chr_6_2	7390084	7562710	INV
Hera_Chr_6_1	18032256	25020440	Hera_Chr_6_2	18241690	24660203	INV
Hera_Chr_6_1	29282232	29412296	Hera_Chr_6_2	28411929	28566333	INV
Hera_Chr_6_2	2999922	3183286	Stie_Chr_6_2	2262177	2506440	INV
Hera_Chr_6_1	13916156	14343269	Stie_Chr_6_2	9960416	10179903	INVTR
Hera_Chr_6_1	14238223	14466580	Stie_Chr_6_2	9841470	10065536	INVTR
Stie_Chr_6_2	42219197	42336092	Stie_Chr_6_1	42721177	42835301	TRANS
Hera_Chr_6_1	18032256	25020440	Stie_Chr_6_2	17620164	24170977	INV
Hera_Chr_6_1	29282232	29412296	Stie_Chr_6_2	27814289	27968944	INV
Stie_Chr_6_2	17620163	24170977	Stie_Chr_6_1	18104687	24467329	INV
Stie_Chr_6_2	27814289	27984679	Stie_Chr_6_1	28454668	28717627	INV
Stie_Chr_6_1	2845716	2972421	Hera_Chr_6_2	3012953	3150398	INV
Stie_Chr_6_1	18104687	24467329	Hera_Chr_6_2	18241689	24660203	INV
Stie_Chr_6_1	28454668	28717627	Hera_Chr_6_2	28411929	28582068	INV
Stie_Chr_6_1	41010999	41227761	Hera_Chr_6_2	41104203	41304384	INV
Hera_Chr_7_1	28584295	28709571	Stie_Chr_7_1	15831584	15951623	INVTR
Hera_Chr_7_1	45066642	45182802	Stie_Chr_7_1	54211380	54317619	TRANS
Hera_Chr_7_1	45089593	45195851	Stie_Chr_7_1	54224247	54337688	TRANS
Stie_Chr_7_1	29331876	29941076	Stie_Chr_7_2	22995847	23616909	INVTR
Stie_Chr_7_1	29787184	30093762	Stie_Chr_7_2	22829345	23128240	INVTR
Stie_Chr_7_1	32934474	33094053	Stie_Chr_7_2	16819007	16976884	INVTR
Stie_Chr_7_1	33282116	33594590	Stie_Chr_7_2	16467187	16817175	INVTR
Stie_Chr_7_2	16166836	16326009	Hera_Chr_7_2	26497067	26632791	INVTR
Stie_Chr_7_2	16425558	16922761	Hera_Chr_7_2	34812578	35299176	INVTR
Stie_Chr_7_2	16995860	17117243	Hera_Chr_7_2	34598469	34717011	INVTR
Stie_Chr_7_2	22693741	23272433	Hera_Chr_7_2	30934950	31568327	INVTR
Stie_Chr_7_2	51077049	51199059	Hera_Chr_7_2	19352159	19517495	TRANS
Hera_Chr_7_1	16161836	16288040	Stie_Chr_7_1	31514480	31627924	DUP
Hera_Chr_7_1	16581589	16803175	Stie_Chr_7_1	32825815	33076390	DUP
Hera_Chr_7_1	16621320	16816406	Stie_Chr_7_1	32930657	33094053	DUP
Hera_Chr_7_1	16874075	17029617	Stie_Chr_7_1	33370364	33497363	DUP
Hera_Chr_7_1	16886169	17046832	Stie_Chr_7_1	33385671	33520299	DUP
Hera_Chr_7_1	16898893	17103906	Stie_Chr_7_1	33393155	33621535	DUP
Hera_Chr_7_1	17143315	17270754	Stie_Chr_7_1	25522058	25643193	DUP
Hera_Chr_7_1	17181591	17520869	Stie_Chr_7_1	25551003	25837237	DUP
Hera_Chr_7_1	17343815	17535756	Stie_Chr_7_1	25702753	25838980	DUP
Hera_Chr_7_1	19620137	20005677	Stie_Chr_7_1	23150775	23492450	DUP
Hera_Chr_7_1	19696091	20027213	Stie_Chr_7_1	23197670	23505793	DUP
Hera_Chr_7_1	19770239	20043185	Stie_Chr_7_1	23252632	23517658	DUP
Stie_Chr_7_1	16411537	16544610	Stie_Chr_7_2	17344740	17481272	DUP
Stie_Chr_7_1	35682598	35864854	Stie_Chr_7_2	29466817	29622724	DUP
Stie_Chr_7_1	35886896	36046786	Stie_Chr_7_2	29695709	29858124	DUP
Stie_Chr_7_1	35920875	36295661	Stie_Chr_7_2	29746485	30147885	DUP
Stie_Chr_7_1	35954201	36308500	Stie_Chr_7_2	29768435	30158113	DUP
Stie_Chr_7_1	35976208	36415906	Stie_Chr_7_2	29773059	30203015	DUP
Stie_Chr_7_1	36134522	36437631	Stie_Chr_7_2	29907966	30241438	DUP
Stie_Chr_7_2	30040413	30202979	Hera_Chr_7_2	37979429	38165426	DUP
Stie_Chr_7_2	30055372	30241438	Hera_Chr_7_2	37992794	38187183	DUP
Stie_Chr_7_2	51077049	51196643	Hera_Chr_7_2	19365641	19523383	DUP
Stie_Chr_7_2	51077049	51198519	Hera_Chr_7_2	19373345	19548115	DUP
Stie_Chr_7_2	51113063	51220657	Hera_Chr_7_2	19600221	19711144	DUP
Hera_Chr_7_1	15355381	15566009	Stie_Chr_7_1	16377148	16554014	INV
Hera_Chr_7_1	29775933	29907052	Stie_Chr_7_1	37933727	38150181	INV
Stie_Chr_7_1	15506917	16354490	Stie_Chr_7_2	17238509	17658427	INV
Stie_Chr_7_1	27699309	28043631	Stie_Chr_7_2	25469500	25891523	INV
Stie_Chr_7_2	10324192	11083093	Hera_Chr_7_2	10294688	10983147	INV
Stie_Chr_7_2	17681714	17967791	Hera_Chr_7_2	18728500	18865671	INV
Stie_Chr_7_2	18195096	23166334	Hera_Chr_7_2	19529263	26413426	INV
Stie_Chr_7_2	25469500	25896113	Hera_Chr_7_2	28740652	29074550	INV
Stie_Chr_7_2	33912929	34335713	Hera_Chr_7_2	43048451	43364341	INV
Hera_Chr_7_2	23908691	24296247	Hera_Chr_7_1	19620137	20043185	TRANS
Stie_Chr_7_1	20230994	20341597	Hera_Chr_7_2	20570145	20680904	DUP
Stie_Chr_7_1	20230994	20341597	Hera_Chr_7_2	20607138	20717913	DUP
Stie_Chr_7_1	20230994	20341597	Hera_Chr_7_2	20696630	20807455	DUP
Stie_Chr_7_1	20230994	20341597	Hera_Chr_7_2	20760874	20871700	DUP
Stie_Chr_7_1	20230996	20341597	Hera_Chr_7_2	20815395	20926179	DUP
Hera_Chr_7_2	33054336	33167801	Hera_Chr_7_1	16161836	16288040	DUP
Hera_Chr_7_2	34779582	34901253	Hera_Chr_7_1	16629218	16748922	DUP
Hera_Chr_7_2	35038704	35186012	Hera_Chr_7_1	16874075	17046832	DUP
Hera_Chr_7_2	30415126	30599871	Hera_Chr_7_1	26357769	26588905	DUP
Hera_Chr_7_2	30415904	30610565	Hera_Chr_7_1	26361113	26594169	DUP
Hera_Chr_7_2	30419532	30637968	Hera_Chr_7_1	26395595	26607073	DUP
Hera_Chr_7_2	30770432	30912682	Hera_Chr_7_1	26692915	26825995	DUP
Hera_Chr_7_1	15714619	15934398	Stie_Chr_7_2	18949481	19162782	DUP
Hera_Chr_7_1	15738182	15936865	Stie_Chr_7_2	18992162	19172300	DUP
Hera_Chr_7_1	21861217	22252062	Stie_Chr_7_2	30188472	30488280	DUP
Hera_Chr_7_1	21891213	22348095	Stie_Chr_7_2	30219707	30599852	DUP
Hera_Chr_7_1	21892905	22352087	Stie_Chr_7_2	30221500	30600833	DUP
Hera_Chr_7_1	21964534	22469705	Stie_Chr_7_2	30241438	30711563	DUP
Hera_Chr_7_1	21992275	22487388	Stie_Chr_7_2	30265396	30730667	DUP
Hera_Chr_7_1	22419905	22655531	Stie_Chr_7_2	30659229	30831442	DUP
Hera_Chr_7_1	29706298	29886548	Stie_Chr_7_2	28864615	28991245	DUP
Hera_Chr_7_1	30175606	30555572	Stie_Chr_7_2	29083170	29404268	DUP
Stie_Chr_7_1	10208682	10895098	Hera_Chr_7_2	10315100	10976454	INV
Stie_Chr_7_1	41369660	41798555	Hera_Chr_7_2	43048451	43364341	INV
Hera_Chr_7_2	10294688	10983108	Hera_Chr_7_1	10531953	11293710	INV
Hera_Chr_7_2	17254276	17435672	Hera_Chr_7_1	15355381	15566009	INV
Hera_Chr_7_2	39688011	39901141	Hera_Chr_7_1	29775933	29907052	INV
Hera_Chr_7_2	43040344	43364341	Hera_Chr_7_1	33398730	33778595	INV
Hera_Chr_7_1	14229787	14368243	Stie_Chr_7_2	15230561	15365400	INV
Hera_Chr_7_1	15166429	17305739	Stie_Chr_7_2	16171993	17688234	INV
Hera_Chr_7_1	18373499	18632722	Stie_Chr_7_2	18005467	18342004	INV
Hera_Chr_7_1	20567837	30558715	Stie_Chr_7_2	21568723	28425667	INV
Hera_Chr_8_1	22781051	23024989	Stie_Chr_8_1	19361452	19583215	INVTR
Hera_Chr_8_1	16138023	16854626	Stie_Chr_8_1	22964872	23683471	DUP
Hera_Chr_8_1	16214259	16945650	Stie_Chr_8_1	23039149	23768223	DUP
Hera_Chr_8_1	16336475	17009751	Stie_Chr_8_1	23200185	23844973	DUP
Hera_Chr_8_1	17342818	17511038	Stie_Chr_8_1	17505421	17681703	DUP
Hera_Chr_8_1	10674797	10776333	Stie_Chr_8_1	11474195	11574743	INV
Hera_Chr_8_1	16853572	20000307	Stie_Chr_8_1	19610080	24295560	INV
Hera_Chr_8_1	20000318	21081320	Stie_Chr_8_1	24733525	25757171	INV
Hera_Chr_8_1	24292755	24957071	Stie_Chr_8_1	27974331	28613847	INV
Stie_Chr_8_2	18816046	19037809	Hera_Chr_8_1	22781051	23024989	INVTR
Hera_Chr_8_1	22781051	23024989	Hera_Chr_8_2	18841206	19062969	INVTR
Hera_Chr_8_1	23136566	23367456	Hera_Chr_8_2	25301446	25529593	INVTR
Stie_Chr_8_2	22414008	23132607	Hera_Chr_8_1	16138023	16854626	DUP
Stie_Chr_8_2	22632080	23217359	Hera_Chr_8_1	16387832	16945650	DUP
Stie_Chr_8_2	22823154	23294109	Hera_Chr_8_1	16541301	17009751	DUP
Stie_Chr_8_2	16960008	17136290	Hera_Chr_8_1	17342818	17511038	DUP
Hera_Chr_8_1	16138023	16854626	Hera_Chr_8_2	22450323	23168922	DUP
Hera_Chr_8_1	16336475	16885469	Hera_Chr_8_2	22685637	23193464	DUP
Hera_Chr_8_1	16541301	16945650	Hera_Chr_8_2	22859469	23236952	DUP
Hera_Chr_8_1	16691773	17009751	Hera_Chr_8_2	23009056	23313513	DUP
Hera_Chr_8_1	17342818	17511038	Hera_Chr_8_2	16965168	17141448	DUP
Stie_Chr_8_2	11292345	11392893	Hera_Chr_8_1	10674797	10776333	INV
Stie_Chr_8_2	19064675	23744695	Hera_Chr_8_1	16853572	20000307	INV
Stie_Chr_8_2	24182668	25206312	Hera_Chr_8_1	20000318	21081320	INV
Stie_Chr_8_2	27330537	27953996	Hera_Chr_8_1	24292755	24957071	INV
Hera_Chr_8_1	10674797	10776333	Hera_Chr_8_2	11102878	11203426	INV
Hera_Chr_8_1	16853572	20000307	Hera_Chr_8_2	19089834	23764100	INV
Hera_Chr_8_1	20000318	21081320	Hera_Chr_8_2	24202070	25219746	INV
Hera_Chr_8_1	24292755	24957071	Hera_Chr_8_2	27407389	28041205	INV
Hera_Chr_9_1	19200849	19653436	Stie_Chr_9_1	26560689	26928676	TRANS
Hera_Chr_9_1	35551778	35747163	Stie_Chr_9_1	27102662	27294831	TRANS
Hera_Chr_9_1	19836688	20516851	Stie_Chr_9_1	24454366	24984988	DUP
Hera_Chr_9_1	19863208	20532743	Stie_Chr_9_1	24460061	24996776	DUP
Hera_Chr_9_1	19910792	20599790	Stie_Chr_9_1	24502720	25060571	DUP
Hera_Chr_9_1	19995065	20623334	Stie_Chr_9_1	24563248	25071509	DUP
Hera_Chr_9_1	20033083	20623334	Stie_Chr_9_1	24423022	25071509	DUP
Stie_Chr_9_2	20809183	20911207	Hera_Chr_9_2	22412310	22514172	DUP
Stie_Chr_9_2	20809183	20911207	Hera_Chr_9_2	22422706	22524632	DUP
Stie_Chr_9_2	20809183	20911207	Hera_Chr_9_2	22427916	22529842	DUP
Stie_Chr_9_2	20809183	20911207	Hera_Chr_9_2	22433114	22535052	DUP
Stie_Chr_9_2	20809183	20911207	Hera_Chr_9_2	22438324	22540262	DUP
Stie_Chr_9_2	20809183	20911207	Hera_Chr_9_2	22443534	22545472	DUP
Stie_Chr_9_2	20809183	20911207	Hera_Chr_9_2	22448744	22550682	DUP
Stie_Chr_9_2	20809183	20911207	Hera_Chr_9_2	22779983	22881879	DUP
Stie_Chr_9_2	20809183	20911207	Hera_Chr_9_2	22785195	22887087	DUP
Stie_Chr_9_2	20809183	20911207	Hera_Chr_9_2	22790407	22892296	DUP
Stie_Chr_9_2	20809183	20911207	Hera_Chr_9_2	22795617	22897505	DUP
Stie_Chr_9_2	20809183	20911207	Hera_Chr_9_2	22800824	22902714	DUP
Stie_Chr_9_2	20809183	20911207	Hera_Chr_9_2	22806034	22907923	DUP
Stie_Chr_9_2	20809183	20911207	Hera_Chr_9_2	22811244	22913132	DUP
Stie_Chr_9_2	20809183	20911207	Hera_Chr_9_2	22816453	22918341	DUP
Stie_Chr_9_2	20809183	20911207	Hera_Chr_9_2	22821663	22923549	DUP
Stie_Chr_9_2	20809183	20911207	Hera_Chr_9_2	22826872	22928758	DUP
Stie_Chr_9_2	20809183	20911207	Hera_Chr_9_2	22832081	22933966	DUP
Stie_Chr_9_2	20809183	20911207	Hera_Chr_9_2	22837289	22939174	DUP
Stie_Chr_9_2	20809183	20911207	Hera_Chr_9_2	22842497	22944385	DUP
Stie_Chr_9_2	20809183	20911207	Hera_Chr_9_2	22847707	22949596	DUP
Stie_Chr_9_2	20809183	20911207	Hera_Chr_9_2	22852917	22954806	DUP
Stie_Chr_9_2	20809183	20911207	Hera_Chr_9_2	22858130	22960016	DUP
Stie_Chr_9_2	20809183	20911207	Hera_Chr_9_2	22863340	22965226	DUP
Stie_Chr_9_2	20809183	20911207	Hera_Chr_9_2	22868550	22970436	DUP
Hera_Chr_9_1	14991937	15370634	Stie_Chr_9_1	14444727	14642696	INV
Hera_Chr_9_1	20033084	32391438	Stie_Chr_9_1	17762832	24701444	INV
Hera_Chr_9_1	32493995	33643345	Stie_Chr_9_1	25100570	26264201	INV
Hera_Chr_9_1	34140038	35507511	Stie_Chr_9_1	27475503	28436478	INV
Hera_Chr_9_1	35747179	44464148	Stie_Chr_9_1	28489396	37730016	INV
Hera_Chr_9_1	48227745	48410718	Stie_Chr_9_1	40463730	40609982	INV
Hera_Chr_9_1	52940127	53190949	Stie_Chr_9_1	45717299	46124437	INV
Stie_Chr_9_1	32394899	33300115	Stie_Chr_9_2	30619033	31157129	INV
Stie_Chr_9_2	30619033	31030249	Hera_Chr_9_2	34059200	34471260	INV
Stie_Chr_9_2	45435940	45754623	Hera_Chr_9_2	50467898	50838764	INV
Hera_Chr_9_2	27418479	27975952	Hera_Chr_9_1	18873648	19653436	TRANS
Hera_Chr_9_2	39225488	39378119	Hera_Chr_9_1	19653592	19802509	TRANS
Hera_Chr_9_2	28149941	28342103	Hera_Chr_9_1	35551778	35747163	TRANS
Hera_Chr_9_2	62300467	62433482	Hera_Chr_9_1	67140595	67269663	TRANS
Hera_Chr_9_1	19429368	19653436	Stie_Chr_9_2	24938272	25136007	TRANS
Hera_Chr_9_1	19653592	19802509	Stie_Chr_9_2	35674451	35827072	TRANS
Hera_Chr_9_1	35551778	35747163	Stie_Chr_9_2	25309994	25502195	TRANS
Hera_Chr_9_2	25288927	26040204	Hera_Chr_9_1	19803554	20599790	DUP
Hera_Chr_9_2	25327651	26051142	Hera_Chr_9_1	19860752	20623334	DUP
Hera_Chr_9_2	25261458	26051142	Hera_Chr_9_1	20033083	20623334	DUP
Hera_Chr_9_1	20033083	20623334	Stie_Chr_9_2	22765867	23460990	DUP
Stie_Chr_9_1	48441453	48758800	Hera_Chr_9_2	50527550	50838764	INV
Hera_Chr_9_2	14645874	14823660	Hera_Chr_9_1	15029292	15370634	INV
Hera_Chr_9_2	18220981	25649157	Hera_Chr_9_1	20033084	32402236	INV
Hera_Chr_9_2	26080203	27388368	Hera_Chr_9_1	32402236	33643345	INV
Hera_Chr_9_2	28554696	29506003	Hera_Chr_9_1	34140038	35507511	INV
Hera_Chr_9_2	29558923	39225492	Hera_Chr_9_1	35747179	44464148	INV
Hera_Chr_9_2	42144362	42290635	Hera_Chr_9_1	48227745	48410718	INV
Hera_Chr_9_2	47631234	48068666	Hera_Chr_9_1	52927593	53190949	INV
Hera_Chr_9_2	50422086	50838764	Hera_Chr_9_1	55206434	55594658	INV
Hera_Chr_9_2	63777337	63947030	Hera_Chr_9_1	69128977	69253984	INV
Hera_Chr_9_1	15013755	15370634	Stie_Chr_9_2	14022812	14222202	INV
Hera_Chr_9_1	32402236	33643345	Stie_Chr_9_2	23490051	24666027	INV
Hera_Chr_9_1	34140038	35495538	Stie_Chr_9_2	25746562	26605904	INV
Hera_Chr_9_1	35747179	44464148	Stie_Chr_9_2	26658824	35674455	INV
Hera_Chr_9_1	52927593	53190949	Stie_Chr_9_2	42881361	43313592	INV
Hera_Chr_10_1	31579831	31707443	Stie_Chr_10_1	33385356	33522791	TRANS
Hera_Chr_10_1	31642023	31786063	Stie_Chr_10_1	33452903	33589343	TRANS
Stie_Chr_10_1	28743962	29124068	Stie_Chr_10_2	27798289	27994786	TRANS
Stie_Chr_10_2	29783153	29923192	Hera_Chr_10_2	28308013	28417609	TRANS
Stie_Chr_10_2	34694813	34920785	Hera_Chr_10_2	35023072	35248307	INVTR
Stie_Chr_10_1	28935726	29131580	Stie_Chr_10_2	27893017	27994786	DUP
Stie_Chr_10_1	28943238	29116556	Stie_Chr_10_2	27893017	27994786	DUP
Stie_Chr_10_1	28950750	29131580	Stie_Chr_10_2	27893017	27994786	DUP
Stie_Chr_10_1	29037324	29139092	Stie_Chr_10_2	27893017	27994786	DUP
Stie_Chr_10_1	29044836	29146604	Stie_Chr_10_2	27893017	27994786	DUP
Stie_Chr_10_1	29067372	29240318	Stie_Chr_10_2	27893017	27994786	DUP
Stie_Chr_10_1	29150799	29320340	Stie_Chr_10_2	28180016	28349461	DUP
Stie_Chr_10_2	39479129	40486794	Hera_Chr_10_2	34273785	35020708	DUP
Stie_Chr_10_2	39659818	39907747	Hera_Chr_10_2	34183498	34464562	DUP
Stie_Chr_10_2	39681575	39924927	Hera_Chr_10_2	34216861	34484427	DUP
Stie_Chr_10_2	39685891	40486794	Hera_Chr_10_2	34220427	35020708	DUP
Stie_Chr_10_2	39691934	39937527	Hera_Chr_10_2	34206635	34496992	DUP
Stie_Chr_10_2	39692580	40486794	Hera_Chr_10_2	34214313	35020708	DUP
Stie_Chr_10_2	39731128	39907747	Hera_Chr_10_2	34181238	34464562	DUP
Hera_Chr_10_1	18151427	19350218	Stie_Chr_10_1	18438880	19725389	INV
Hera_Chr_10_1	23243842	23433012	Stie_Chr_10_1	23809374	23989027	INV
Stie_Chr_10_2	23095082	23274738	Hera_Chr_10_2	21749033	21938197	INV
Hera_Chr_10_1	29430045	29540889	Stie_Chr_10_2	34418037	34528890	INVTR
Hera_Chr_10_1	35376419	36238276	Stie_Chr_10_2	39624493	40486794	TRANS
Hera_Chr_10_1	36240640	36605227	Stie_Chr_10_2	34555478	34920785	INVTR
Stie_Chr_10_1	41677498	41848943	Hera_Chr_10_2	28705551	28853616	DUP
Hera_Chr_10_2	32831068	32939040	Hera_Chr_10_1	29435929	29545574	DUP
Hera_Chr_10_2	1	122696	Hera_Chr_10_1	40365989	40488686	DUP
Hera_Chr_10_1	29283577	29426464	Stie_Chr_10_2	11343982	11464922	DUP
Stie_Chr_10_1	23809374	23989027	Hera_Chr_10_2	21749033	21938197	INV
Hera_Chr_10_2	16668059	17954565	Hera_Chr_10_1	18151427	19350218	INV
Hera_Chr_10_1	18151427	19350218	Stie_Chr_10_2	17617873	18904384	INV
Hera_Chr_10_1	23284904	23433012	Stie_Chr_10_2	23095082	23242606	INV
Stie_Chr_11_1	18577857	18684087	Hera_Chr_11_1	48292077	48398315	INVTR
Stie_Chr_11_1	19839050	20066159	Hera_Chr_11_1	21497766	21760440	INVTR
Stie_Chr_11_1	21254374	21360408	Hera_Chr_11_1	20344127	20446224	TRANS
Stie_Chr_11_1	22183309	22332824	Hera_Chr_11_1	20538874	20649479	TRANS
Stie_Chr_11_1	22193452	22343089	Hera_Chr_11_1	20539905	20652055	TRANS
Stie_Chr_11_1	22646093	22849825	Hera_Chr_11_1	20858318	21062991	TRANS
Stie_Chr_11_1	25229320	25353952	Hera_Chr_11_1	25248077	25397005	INVTR
Hera_Chr_11_1	21476782	21760440	Hera_Chr_11_2	23696426	23944541	INVTR
Hera_Chr_11_1	21760451	22609748	Hera_Chr_11_2	21686848	22476162	TRANS
Hera_Chr_11_1	25234841	25421532	Hera_Chr_11_2	28740556	28899788	INVTR
Hera_Chr_11_1	25294498	25436984	Hera_Chr_11_2	38467816	38596943	TRANS
Hera_Chr_11_2	21071359	21205098	Stie_Chr_11_2	15163268	15312841	TRANS
Hera_Chr_11_2	21082493	21252147	Stie_Chr_11_2	15188110	15433121	TRANS
Hera_Chr_11_1	44820751	44934914	Hera_Chr_11_2	53560417	53714136	DUP
Hera_Chr_11_2	30499625	37281631	Stie_Chr_11_2	26018740	34383807	INV
Hera_Chr_11_1	1361220	1674914	Stie_Chr_11_2	38706406	38865241	TRANS
Hera_Chr_11_1	18771667	18928786	Stie_Chr_11_2	15232215	15392695	TRANS
Hera_Chr_11_1	18821854	18931857	Stie_Chr_11_2	15266383	15429956	TRANS
Stie_Chr_11_2	15179067	15312841	Stie_Chr_11_1	16965825	17087101	TRANS
Stie_Chr_11_2	15192906	15425593	Stie_Chr_11_1	16980616	17122895	TRANS
Hera_Chr_11_1	22618730	22724769	Stie_Chr_11_2	22468211	22572895	INV
Stie_Chr_11_2	22468221	22655828	Stie_Chr_11_1	18336486	19156090	INV
Stie_Chr_11_2	23335992	23566037	Stie_Chr_11_1	24613308	25838554	INV
Stie_Chr_11_2	26024621	35197944	Stie_Chr_11_1	28745366	34118406	INV
Hera_Chr_12_1	16061187	16164671	Stie_Chr_12_1	16269658	16374078	TRANS
Hera_Chr_12_1	16276687	17086671	Stie_Chr_12_1	27096545	28109620	TRANS
Hera_Chr_12_1	19482082	19733823	Stie_Chr_12_1	20679386	21013379	TRANS
Hera_Chr_12_1	23055144	23188892	Stie_Chr_12_1	44983805	45133213	TRANS
Hera_Chr_12_1	27972223	29289042	Stie_Chr_12_1	28133565	29371443	INVTR
Hera_Chr_12_1	28024693	29299807	Stie_Chr_12_1	28122371	29314031	INVTR
Hera_Chr_12_1	29317658	29646357	Stie_Chr_12_1	18390078	18711696	TRANS
Hera_Chr_12_1	29646358	29783474	Stie_Chr_12_1	31484713	31636899	TRANS
Hera_Chr_12_1	30007833	32331726	Stie_Chr_12_1	33610141	35994258	INVTR
Hera_Chr_12_1	33100595	33598718	Stie_Chr_12_1	26412595	26850548	TRANS
Hera_Chr_12_1	33613793	34353969	Stie_Chr_12_1	24818961	25705445	INVTR
Hera_Chr_12_1	33614757	34466864	Stie_Chr_12_1	24670597	25703730	INVTR
Hera_Chr_12_1	34961373	35257710	Stie_Chr_12_1	23736416	24021900	INVTR
Hera_Chr_12_1	37456914	38111147	Stie_Chr_12_1	22273686	23089149	TRANS
Hera_Chr_12_1	39043349	39360013	Stie_Chr_12_1	23294582	23650706	TRANS
Hera_Chr_12_1	39360014	39467084	Stie_Chr_12_1	22039399	22205619	TRANS
Hera_Chr_12_1	39526641	40251587	Stie_Chr_12_1	32228142	33104629	TRANS
Hera_Chr_12_1	40307887	40626151	Stie_Chr_12_1	33104629	33425639	INVTR
Hera_Chr_12_1	40630513	40787971	Stie_Chr_12_1	33425655	33573099	TRANS
Hera_Chr_12_1	40794300	41045018	Stie_Chr_12_1	18800916	19067782	INVTR
Hera_Chr_12_1	41124673	41844034	Stie_Chr_12_1	30634164	31476649	TRANS
Hera_Chr_12_1	41844034	42002202	Stie_Chr_12_1	30407007	30634163	INVTR
Hera_Chr_12_1	42002213	42370350	Stie_Chr_12_1	30069732	30407010	TRANS
Stie_Chr_12_1	26850609	26971523	Stie_Chr_12_2	19374191	19494813	INVTR
Stie_Chr_12_2	17072696	17194004	Hera_Chr_12_2	26942413	27049236	TRANS
Stie_Chr_12_2	19374191	19494813	Hera_Chr_12_2	26636027	26756943	INVTR
Stie_Chr_12_2	38501991	38630370	Hera_Chr_12_2	29855089	30008685	INVTR
Stie_Chr_12_2	38632701	38853860	Hera_Chr_12_2	30201933	30433299	TRANS
Hera_Chr_12_1	67119242	67220164	Stie_Chr_12_1	59330277	59431065	DUP
Hera_Chr_12_1	67119242	67220164	Stie_Chr_12_1	59369849	59470878	DUP
Hera_Chr_12_1	67119242	67220164	Stie_Chr_12_1	59370696	59471725	DUP
Hera_Chr_12_1	67119242	67220164	Stie_Chr_12_1	59379828	59481042	DUP
Hera_Chr_12_1	67119242	67220164	Stie_Chr_12_1	59387451	59488657	DUP
Hera_Chr_12_1	67119242	67220164	Stie_Chr_12_1	59388298	59489504	DUP
Hera_Chr_12_1	67119242	67220164	Stie_Chr_12_1	59389145	59490350	DUP
Hera_Chr_12_1	67119242	67220164	Stie_Chr_12_1	59391686	59492891	DUP
Hera_Chr_12_1	67119242	67220164	Stie_Chr_12_1	59392533	59493738	DUP
Hera_Chr_12_1	67119242	67220164	Stie_Chr_12_1	59393380	59494585	DUP
Hera_Chr_12_1	67119242	67220164	Stie_Chr_12_1	59394227	59495432	DUP
Hera_Chr_12_1	67119242	67220164	Stie_Chr_12_1	59395921	59497126	DUP
Hera_Chr_12_1	67119242	67220164	Stie_Chr_12_1	59396768	59497973	DUP
Hera_Chr_12_1	67119242	67220164	Stie_Chr_12_1	59399310	59500514	DUP
Hera_Chr_12_1	67119242	67220164	Stie_Chr_12_1	59400157	59501361	DUP
Hera_Chr_12_1	67119242	67220164	Stie_Chr_12_1	59401004	59502208	DUP
Hera_Chr_12_1	67119242	67220164	Stie_Chr_12_1	59401851	59503055	DUP
Hera_Chr_12_1	67119242	67220164	Stie_Chr_12_1	59402698	59503901	DUP
Hera_Chr_12_1	67119242	67220164	Stie_Chr_12_1	59406271	59507289	DUP
Hera_Chr_12_1	67119242	67220164	Stie_Chr_12_1	59407118	59508136	DUP
Hera_Chr_12_1	67119242	67220164	Stie_Chr_12_1	59408812	59509830	DUP
Hera_Chr_12_1	67119242	67220164	Stie_Chr_12_1	59409659	59510677	DUP
Hera_Chr_12_1	67119242	67220164	Stie_Chr_12_1	59410691	59511524	DUP
Hera_Chr_12_1	67119242	67220164	Stie_Chr_12_1	59411538	59512371	DUP
Hera_Chr_12_1	67119242	67220164	Stie_Chr_12_1	59412385	59513218	DUP
Hera_Chr_12_1	67119242	67220164	Stie_Chr_12_1	59413232	59514065	DUP
Hera_Chr_12_1	67119242	67220164	Stie_Chr_12_1	59414079	59514912	DUP
Hera_Chr_12_1	67119242	67220164	Stie_Chr_12_1	59414926	59515759	DUP
Hera_Chr_12_1	67119242	67220164	Stie_Chr_12_1	59415773	59516606	DUP
Hera_Chr_12_1	67119242	67220164	Stie_Chr_12_1	59416620	59517453	DUP
Hera_Chr_12_1	67119242	67220164	Stie_Chr_12_1	59417467	59518300	DUP
Hera_Chr_12_1	67119242	67220164	Stie_Chr_12_1	59418314	59519147	DUP
Hera_Chr_12_1	67119242	67220164	Stie_Chr_12_1	59419161	59519994	DUP
Hera_Chr_12_1	67119242	67220164	Stie_Chr_12_1	59420008	59520841	DUP
Hera_Chr_12_1	67119242	67220164	Stie_Chr_12_1	59420855	59521688	DUP
Hera_Chr_12_1	67119242	67220164	Stie_Chr_12_1	59421702	59522535	DUP
Hera_Chr_12_1	67119242	67220164	Stie_Chr_12_1	59422549	59523382	DUP
Hera_Chr_12_1	67119242	67220164	Stie_Chr_12_1	59423396	59524229	DUP
Hera_Chr_12_1	67119242	67220164	Stie_Chr_12_1	59424243	59525076	DUP
Hera_Chr_12_1	67119242	67220164	Stie_Chr_12_1	59425090	59525923	DUP
Hera_Chr_12_1	67119242	67220164	Stie_Chr_12_1	59425937	59526770	DUP
Hera_Chr_12_1	67119242	67220164	Stie_Chr_12_1	59426784	59527617	DUP
Hera_Chr_12_1	67119242	67220164	Stie_Chr_12_1	59427631	59528237	DUP
Hera_Chr_12_1	67119242	67220164	Stie_Chr_12_1	59430172	59530778	DUP
Hera_Chr_12_1	67119242	67220164	Stie_Chr_12_1	59435254	59535632	DUP
Stie_Chr_12_1	33610141	33769985	Stie_Chr_12_2	36102772	36259140	DUP
Stie_Chr_12_1	33660955	33826264	Stie_Chr_12_2	36145654	36289582	DUP
Stie_Chr_12_1	33690276	33828007	Stie_Chr_12_2	36169490	36291602	DUP
Stie_Chr_12_2	36102772	36259140	Hera_Chr_12_2	33454568	33614413	DUP
Stie_Chr_12_2	36160769	36289582	Hera_Chr_12_2	33522466	33670700	DUP
Stie_Chr_12_2	36169490	36291602	Hera_Chr_12_2	33534704	33672445	DUP
Hera_Chr_12_1	16357118	18891152	Stie_Chr_12_1	16478289	18609841	INV
Hera_Chr_12_1	25714673	27077892	Stie_Chr_12_1	41747472	43381956	INV
Hera_Chr_12_1	45670948	45992182	Stie_Chr_12_1	47035998	47565646	INV
Hera_Chr_12_1	46455655	47979664	Stie_Chr_12_1	48167375	49689675	INV
Hera_Chr_12_1	57113545	57241797	Stie_Chr_12_1	60505594	60607323	INV
Stie_Chr_12_1	39020611	39738816	Stie_Chr_12_2	24600323	24933723	INV
Stie_Chr_12_1	40061571	40178434	Stie_Chr_12_2	25990758	26091198	INV
Stie_Chr_12_1	47081027	47547480	Stie_Chr_12_2	39097221	39393299	INV
Stie_Chr_12_1	60496379	60607323	Stie_Chr_12_2	51756124	51872457	INV
Stie_Chr_12_2	17215800	19161073	Hera_Chr_12_2	15972957	21934647	INV
Stie_Chr_12_2	25703090	26021109	Hera_Chr_12_2	39742721	40087648	INV
Stie_Chr_12_2	39092686	39393299	Hera_Chr_12_2	46726991	47210634	INV
Hera_Chr_12_2	26881966	27895070	Hera_Chr_12_1	16276687	17086671	TRANS
Hera_Chr_12_2	20173999	20507996	Hera_Chr_12_1	19482082	19733823	TRANS
Hera_Chr_12_2	44629759	44779167	Hera_Chr_12_1	23055144	23188892	TRANS
Hera_Chr_12_2	27907820	29037680	Hera_Chr_12_1	28079900	29299807	INVTR
Hera_Chr_12_2	17884739	18206358	Hera_Chr_12_1	29317658	29646357	TRANS
Hera_Chr_12_2	31262560	31395012	Hera_Chr_12_1	29659566	29783474	TRANS
Hera_Chr_12_2	33454568	35838719	Hera_Chr_12_1	30007833	32331726	INVTR
Hera_Chr_12_2	26198011	26635966	Hera_Chr_12_1	33100595	33598718	TRANS
Hera_Chr_12_2	24233985	25369508	Hera_Chr_12_1	33601029	34419432	INVTR
Hera_Chr_12_2	24186128	25290145	Hera_Chr_12_1	33651299	34466864	INVTR
Hera_Chr_12_2	23251954	23537418	Hera_Chr_12_1	34961373	35257710	INVTR
Hera_Chr_12_2	21784422	22604680	Hera_Chr_12_1	37456914	38111147	TRANS
Hera_Chr_12_2	22810113	23166243	Hera_Chr_12_1	39043349	39360013	TRANS
Hera_Chr_12_2	31986239	32949056	Hera_Chr_12_1	39526641	40251587	TRANS
Hera_Chr_12_2	32949056	33270066	Hera_Chr_12_1	40307887	40626151	INVTR
Hera_Chr_12_2	33270082	33417526	Hera_Chr_12_1	40630513	40787971	TRANS
Hera_Chr_12_2	18295580	18562458	Hera_Chr_12_1	40794300	41045018	INVTR
Hera_Chr_12_2	30392283	31234762	Hera_Chr_12_1	41124673	41844034	TRANS
Hera_Chr_12_2	30240230	30392282	Hera_Chr_12_1	41844034	41946748	INVTR
Hera_Chr_12_2	29855089	30192364	Hera_Chr_12_1	42002213	42370350	TRANS
Hera_Chr_12_1	25904678	26025386	Stie_Chr_12_2	22544207	22660239	TRANS
Hera_Chr_12_1	26247800	26369370	Stie_Chr_12_2	23129862	23254035	TRANS
Hera_Chr_12_1	44692084	44834591	Stie_Chr_12_2	28146081	28276725	INVTR
Hera_Chr_12_2	21550133	21669676	Hera_Chr_12_1	39360014	39475548	DUP
Hera_Chr_12_2	31964418	32742499	Hera_Chr_12_1	39617261	40167463	DUP
Stie_Chr_12_1	60496381	60607323	Hera_Chr_12_2	59430006	59535463	INV
Hera_Chr_12_2	15972957	18104503	Hera_Chr_12_1	16357118	18891152	INV
Hera_Chr_12_2	41328860	42963344	Hera_Chr_12_1	25714673	27077892	INV
Hera_Chr_12_2	46681964	47211612	Hera_Chr_12_1	45670948	45992182	INV
Hera_Chr_12_2	47813343	49352488	Hera_Chr_12_1	46455655	47979664	INV
Hera_Chr_12_1	23011141	23173436	Stie_Chr_12_2	24197917	24587224	INV
Hera_Chr_12_1	23285581	23668159	Stie_Chr_12_2	24617624	24933723	INV
Hera_Chr_12_1	31541159	39599443	Stie_Chr_12_2	29645378	32778953	INV
Hera_Chr_12_1	41874201	42905388	Stie_Chr_12_2	37985799	38783687	INV
Hera_Chr_12_1	46455659	48000351	Stie_Chr_12_2	40362766	41999081	INV
Hera_Chr_2_1	248478	6906606	Hera_Chr_2_2	1162605	4545751	INV
Stie_Chr_2_1	673841	7678042	Hera_Chr_2_2	1144795	4156764	INV
Stie_Chr_12_1	16478289	22323542	Stie_Chr_12_2	17046678	19161073	INV
Hera_Chr_7_2	27161682	39253154	Hera_Chr_7_1	20567837	26309656	INV
Stie_Chr_7_1	17004511	25459588	Stie_Chr_7_2	18195096	22599952	INV
