## Supplementary material for "Chromosome-scale and haplotype-resolved genome assembly of a tetraploid potato cultivar": Data S10

### Sheet: Data_S10
Data S10 PAVs in R Genes
Comparison	Reference haplotype	annotated NLR genes	Total absent genes	Total absent genes%
Hera_1 vs Hera_2	Hera_1	699	333	0.476395
Hera_1 vs Hera_2	Hera_2	743	361	0.485868
Hera_1 vs Stieglitz_1	Hera_1	699	344	0.492132
Hera_1 vs Stieglitz_1	Stieglitz_1	672	314	0.467262
Hera_1 vs Stieglitz_2	Hera_1	699	304	0.434907
Hera_1 vs Stieglitz_2	Stieglitz_2	670	256	0.38209
Hera_2 vs Stieglitz_1	Hera_2	743	354	0.476447
Hera_2 vs Stieglitz_1	Stieglitz_1	672	273	0.40625
Hera_2 vs Stieglitz_2	Hera_2	743	391	0.526245
Hera_2 vs Stieglitz_2	Stieglitz_2	670	276	0.41194
Stieglitz_1 vs stieglitz_2	Stieglitz_1	672	303	0.450893
Stieglitz_1 vs stieglitz_2	Stieglitz_2	670	290	0.432836
Average	-	696	316.583	0.453605
*Note, "," represents decimal point (for the last column)
