## Supplementary material for "Chromosome-scale and haplotype-resolved genome assembly of a tetraploid potato cultivar": Data S12

### Sheet: Data_S12
Data S12 Statistics on correlation of methylation and expression of 304 genes
	Methylation z-score (replicate merged)				Expression z-score (replicate merged)				Correlation test		Methylation context
Gene identifier	Hera 1	Hera 2	Stieglitz 1	Stieglitz 2	Hera 1	Hera 2	Stieglitz 1	Stieglitz 2	r-value	p-value
St1-St06G249680	-1.49936	0.476263	0.482062	0.541032	1.44965	-0.635563	-0.1214	-0.692692	-0.969846	0.0301541	CG_upstream
St1-St01G753520	-1.30411	0.750965	-0.263032	0.816181	1.34231	-0.758698	0.18373	-0.767344	-0.998301	0.00169879	CG_upstream
St1-St06G462680	-1.23384	-0.22747	0.307466	1.15385	1.38725	-0.138535	-0.2524	-0.996314	-0.96911	0.0308904	CG_downstream
St1-St06G454880	-1.13893	-0.0839065	-0.0771008	1.29994	1.23577	0.0113373	-0.0340119	-1.21309	-0.994245	0.00575529	CG_upstream
St1-St03G404160	-0.538531	0.932529	-1.13582	0.741819	0.895002	-1.09744	0.799109	-0.596668	-0.951882	0.0481182	CHG_downstream
St1-St06G494880	-1.00246	1.21005	-0.60842	0.400833	0.851302	-1.07617	0.851302	-0.62643	-0.97489	0.0251098	CG_upstream
St1-St09G584800	-0.739044	1.41709	-0.667511	-0.0105303	0.892369	-1.22586	0.734784	-0.401291	-0.960967	0.0390329	CG_downstream
St1-St11G144480	-0.832147	1.17135	-0.832147	0.49294	0.914488	-0.919372	0.81437	-0.809487	-0.971534	0.0284656	CG_upstream
St1-St01G726880	-0.845307	1.1116	-0.845307	0.579016	0.935746	-0.835743	0.792884	-0.892887	-0.969077	0.0309232	CG_upstream
St1-St03G342600	-1.19415	0.845468	-0.457481	0.806163	0.920806	-0.844072	0.809193	-0.885927	-0.96587	0.0341304	CG_upstream
St1-St02G222760	-0.849916	1.08504	-0.849916	0.61479	0.939632	-0.853791	0.78908	-0.874921	-0.977851	0.0221493	CHG_downstream
St1-St01G788520	-1.08877	0.639676	-0.583085	1.03218	0.798097	-0.842436	0.931114	-0.886775	-0.955355	0.0446451	CHH_upstream
St1-St09G594520	-0.535693	0.673443	-1.12954	0.99179	0.562508	-0.953818	1.11686	-0.725554	-0.974938	0.0250619	CG_downstream
St1-St06G382760	-0.190321	0.472669	-1.30318	1.02083	0.536568	-0.821976	1.14163	-0.856225	-0.950818	0.0491822	CHH_downstream
St1-St09G594400	-0.960733	0.933786	-0.76263	0.789577	1.17318	-0.8087	0.489776	-0.854261	-0.976764	0.0232359	CG_downstream
St1-St09G586520	-1.00112	0.924632	-0.7167	0.79319	1.1295	-0.619686	0.522997	-1.03281	-0.965932	0.0340684	CG_downstream
St1-St10G389160	-1.16862	0.620352	-0.467211	1.01548	0.868361	-0.423807	0.769571	-1.21412	-0.956722	0.0432779	CHG_upstream
St1-St03G102480	-0.866025	0.866026	-0.866025	0.866025	0.885574	-0.580481	0.8046	-1.10969	-0.975822	0.0241776	CG_upstream
St1-St11G148760	-0.615197	0.683154	-1.07141	1.00345	0.896015	-0.638445	0.808331	-1.0659	-0.974339	0.0256613	CHH_downstream
St1-St09G111200	-0.451251	-0.477622	-0.569209	1.49808	-0.0122885	0.648341	0.772208	-1.40826	-0.951118	0.0488818	CG_downstream
St1-St09G434400	0.330501	-0.764721	-0.834483	1.2687	-0.0230115	0.788666	0.638046	-1.4037	-0.974678	0.0253225	CHH_upstream
St1-St12G516480	0.0993985	-0.953627	-0.499131	1.35336	0.103028	0.746953	0.592411	-1.44239	-0.98328	0.0167198	CHH_upstream
St1-St12G312000	0.259898	-0.9821	-0.562789	1.28499	0.176624	0.741819	0.539963	-1.45841	-0.95352	0.04648	CG_downstream
St1-St06G462360	0.138315	-0.792106	-0.707444	1.36123	0.247812	0.732422	0.490117	-1.47035	-0.964701	0.0352989	CHG_downstream
St1-St04G123960	0.0453172	-0.880092	-0.550848	1.38562	-0.384827	0.743585	0.877654	-1.23641	-0.956172	0.0438279	CHG_downstream
St1-St01G668160	0.516855	-0.846738	-0.825383	1.15527	-0.283864	0.895262	0.676905	-1.2883	-0.983936	0.0160641	CHH_downstream
St1-St07G552280	-0.340524	-0.0769915	-0.972546	1.39006	0.113445	0.171998	1.06492	-1.35037	-0.988217	0.0117833	CG_upstream
St1-St09G109400	-0.858798	-0.189819	-0.391288	1.43991	0.80984	0.435618	0.207576	-1.45303	-0.983877	0.0161227	CG_downstream
St1-St04G632760	-0.821586	-0.119992	-0.49547	1.43705	0.905646	0.35847	0.159242	-1.42336	-0.970471	0.0295292	CHG_downstream
St1-St06G511680	-0.734676	-0.325963	-0.416127	1.47677	0.828104	0.560527	0.0253737	-1.414	-0.963271	0.0367294	CHG_upstream
St1-St01G120120	-0.59032	-0.776398	-0.063223	1.42994	0.63415	0.744592	0.0498769	-1.42862	-0.999481	0.000518753	CHG_upstream
St1-St07G531680	-0.505838	-0.513096	-0.480924	1.49986	0.630532	0.717049	0.0944157	-1.442	-0.96502	0.0349803	CG_downstream
St1-St10G370560	-0.5	-0.5	-0.5	1.5	0.393863	0.47217	0.626918	-1.49295	-0.9953	0.00469958	CG_upstream
St1-St03G381320	-0.929034	-0.252061	-0.238871	1.41997	0.636022	0.337814	0.514875	-1.48871	-0.970981	0.029019	CHH_downstream
St1-St04G635920	-0.623331	-0.441804	-0.428945	1.49408	0.638023	0.498779	0.353007	-1.48981	-0.998459	0.00154113	CG_upstream
St1-St04G641600	-0.5	-0.5	-0.5	1.5	0.477213	0.60447	0.413585	-1.49527	-0.996846	0.00315387	CG_downstream
St1-St07G562280	-0.446606	-0.451152	-0.598503	1.49626	0.499191	0.568845	0.429536	-1.49757	-0.992472	0.00752803	CG_downstream
St1-St02G416840	-0.4036	-0.366952	-0.711441	1.48199	0.49917	0.569724	0.428616	-1.49751	-0.978253	0.0217468	CHH_upstream
St1-St05G520200	-0.559123	-0.499325	-0.43977	1.49822	0.499336	0.562411	0.436262	-1.49801	-0.998739	0.0012611	CHG_upstream
St1-St01G801240	-0.373642	-0.733392	-0.371081	1.47812	0.508429	0.56096	0.428381	-1.49777	-0.991405	0.00859498	CHG_upstream
St1-St10G179280	-0.709431	-0.197428	-0.558137	1.465	0.520257	0.562727	0.414082	-1.49707	-0.968165	0.0318351	CG_upstream
St1-St10G180120	-0.567125	-0.174643	-0.718326	1.46009	0.509965	0.576846	0.409644	-1.49645	-0.956393	0.0436068	CG_upstream
St1-St03G413520	-0.517502	-0.289285	-0.674348	1.48113	0.510839	0.570067	0.416075	-1.49698	-0.975694	0.0243064	CG_downstream
St1-St03G407520	-0.198889	-0.741945	-0.521393	1.46223	0.505381	0.57213	0.419562	-1.49707	-0.977607	0.0223931	CHG_upstream
St1-St03G397920	-0.672321	-0.369839	-0.445397	1.48756	0.508828	0.608926	0.375365	-1.49312	-0.985195	0.0148046	CG_downstream
St1-St03G418480	-0.49641	-0.651556	-0.339837	1.4878	0.529874	0.594101	0.369306	-1.49328	-0.999113	0.000886549	CHG_upstream
St1-St12G291080	-0.756671	-0.454173	-0.257162	1.46801	0.515769	0.595374	0.383096	-1.49424	-0.984247	0.0157531	CG_downstream
St1-St05G520160	-0.247752	-0.547561	-0.679965	1.47528	0.51879	0.587052	0.389093	-1.49494	-0.973331	0.0266691	CHH_upstream
St1-St07G562880	-0.495338	-0.504342	-0.500309	1.49999	0.507434	0.587555	0.400606	-1.49559	-0.997162	0.00283847	CG_downstream
St1-St03G404800	-0.5	-0.5	-0.5	1.5	0.515163	0.583246	0.397152	-1.49556	-0.99704	0.00295954	CG_upstream
St1-St06G403560	-0.556737	-0.435428	-0.505978	1.49814	0.513629	0.585382	0.396433	-1.49544	-0.993941	0.0060586	CG_downstream
St1-St05G213760	-0.785569	0.867847	0.86062	-0.942898	0.91273	-0.816653	-0.91273	0.816653	-0.993759	0.00624066	CG_upstream
St1-St05G360240	-1.04404	0.647087	1.03886	-0.641903	0.913238	-0.816085	-0.913238	0.816085	-0.984702	0.0152981	CG_upstream
St1-St05G263200	-0.8167	0.817958	0.911496	-0.912754	0.908127	-0.810245	-0.919003	0.821121	-0.997188	0.00281188	CHH_upstream
St1-St12G560320	-0.719856	0.522045	1.14526	-0.947448	0.904246	-0.819927	-0.910061	0.825742	-0.967856	0.0321439	CG_downstream
St1-St05G225120	-0.707144	0.895246	0.82268	-1.01078	0.902253	-0.838644	-0.89221	0.8286	-0.986784	0.0132161	CG_upstream
St1-St05G377280	-1.14082	0.715649	0.952854	-0.527687	0.906216	-0.836991	-0.89363	0.824405	-0.973115	0.0268851	CG_upstream
St1-St02G366720	-0.996503	0.565856	1.10809	-0.677442	0.900797	-0.829798	-0.900797	0.829798	-0.975832	0.0241679	CHH_downstream
St1-St09G116480	-0.885609	0.858764	0.873033	-0.846188	0.89094	-0.865843	-0.865843	0.840747	-0.999973	2.664e-05	CG_downstream
St1-St12G560120	-1.17655	0.812802	0.848554	-0.484805	0.890587	-0.865849	-0.865849	0.84111	-0.964693	0.035307	CG_upstream
St1-St05G273840	-0.952223	0.935639	0.788585	-0.772001	0.881284	-0.865958	-0.865958	0.850631	-0.996324	0.00367619	CG_upstream
St1-St05G320800	-0.690434	0.874207	0.841435	-1.02521	0.882837	-0.848881	-0.882837	0.848881	-0.988256	0.0117442	CG_downstream
St1-St03G430520	-0.854057	0.864613	0.867355	-0.877911	0.894903	-0.849011	-0.882387	0.836494	-0.999358	0.000642189	CG_upstream
St1-St06G432760	-0.839934	0.541573	1.1383	-0.839934	0.786055	-0.908977	-0.818403	0.941325	-0.95825	0.0417502	CG_downstream
St1-St04G138160	-0.876542	0.977615	0.746595	-0.847668	1.06642	-0.695958	-0.994482	0.624024	-0.962192	0.0378079	CG_upstream
St1-St12G572640	-0.705582	1.41573	-0.00456358	-0.705582	0.864199	-1.22799	-0.400777	0.764571	-0.961969	0.0380308	CHG_upstream
St1-St04G619080	-0.850175	1.08343	0.616923	-0.850175	0.841477	-1.27579	-0.316685	0.750995	-0.977157	0.022843	CHG_downstream
St1-St02G398080	-1.48598	0.426199	0.373893	0.685883	1.48512	-0.693057	-0.410177	-0.381889	-0.97251	0.0274905	CG_downstream
St1-St01G708320	-1.48029	0.645507	0.269693	0.56509	1.46517	-0.639889	-0.639889	-0.185388	-0.953087	0.0469131	CHG_upstream
St1-St01G701800	-1.49697	0.480656	0.432007	0.584309	1.4837	-0.580359	-0.615685	-0.287656	-0.978024	0.0219763	CG_upstream
St1-St01G738960	-1.48743	0.491935	0.65596	0.33953	1.4988	-0.444324	-0.537866	-0.516607	-0.99205	0.00794972	CHG_upstream
St1-St09G333440	-1.48514	0.546305	0.303249	0.635582	1.49912	-0.451667	-0.528874	-0.51858	-0.987709	0.0122914	CG_downstream
St1-St02G412760	-1.44276	0.474944	0.818974	0.148842	1.49985	-0.480173	-0.513544	-0.506129	-0.962629	0.0373712	CHH_upstream
St1-St08G129200	-1.494	0.462075	0.620922	0.410999	1.49975	-0.475368	-0.518887	-0.505497	-0.996742	0.00325844	CG_upstream
St1-St01G268880	-1.47363	0.227435	0.613612	0.632585	1.49954	-0.465877	-0.524111	-0.509553	-0.986554	0.0134455	CG_upstream
St1-St12G419360	-1.47541	0.656342	0.578282	0.240784	1.49996	-0.48946	-0.505249	-0.505249	-0.982712	0.0172879	CHH_upstream
St1-St08G125280	-1.49983	0.504261	0.515931	0.479636	1.49999	-0.49476	-0.505231	-0.499995	-0.999897	0.000103217	CG_downstream
St1-St02G296160	-1.45561	0.771104	0.504018	0.180484	1.5	-0.5	-0.5	-0.5	-0.970404	0.0295958	CG_downstream
St1-St09G110680	-1.1998	0.916515	0.724892	-0.441609	1.3634	-0.809174	-0.685027	0.130798	-0.977253	0.0227469	CHG_downstream
St1-St12G117440	-0.766884	1.42055	-0.627071	-0.026595	0.993812	-1.39012	0.172059	0.224253	-0.950245	0.0497546	CG_downstream
St1-St05G124840	-1.13593	1.26903	0.146015	-0.279109	1.2648	-1.17263	0.0563271	-0.148499	-0.958385	0.041615	CHH_upstream
St1-St06G214440	-1.1013	-0.113971	1.32726	-0.111992	0.900581	0.361651	-1.42533	0.163097	-0.981023	0.0189768	CHG_upstream
St1-St05G122120	-0.600148	-0.282826	1.48312	-0.600148	0.804454	0.402227	-1.45863	0.251945	-0.970359	0.0296406	CG_upstream
St1-St03G292680	-0.257663	-0.890877	1.43461	-0.286071	0.65249	0.780849	-1.40125	-0.0320897	-0.954944	0.0450557	CG_downstream
St1-St03G427560	-0.870304	-0.726756	1.26709	0.329969	0.782355	0.860202	-1.20792	-0.434642	-0.993333	0.00666679	CG_upstream
St1-St09G515160	-0.558385	-1.01103	1.2508	0.31862	0.427293	1.10037	-1.23272	-0.294946	-0.995658	0.00434235	CG_upstream
St1-St01G295160	-1.20778	-0.412353	0.981529	0.638609	1.27616	0.317737	-0.807365	-0.786529	-0.989027	0.0109735	CHG_downstream
St1-St06G510440	-1.21161	-0.424916	0.739748	0.89678	1.32575	0.181965	-0.563226	-0.944487	-0.982419	0.0175813	CG_downstream
St1-St04G616840	-1.23346	-0.39153	0.862466	0.762522	1.38899	0.0706264	-0.745501	-0.714112	-0.976135	0.0238655	CG_upstream
St1-St01G657840	-1.29251	-0.252828	0.961673	0.583669	1.38325	0.0433773	-0.896464	-0.530167	-0.99013	0.0098697	CG_upstream
St1-St05G539920	-0.618863	-1.08175	0.830474	0.870138	0.536093	1.14211	-0.839102	-0.839102	-0.998078	0.00192204	CG_downstream
St1-St04G593120	-0.75438	-0.968057	0.789172	0.933265	0.831821	0.899495	-0.876937	-0.854379	-0.995896	0.00410395	CG_upstream
St1-St11G137880	-0.787328	-0.877591	1.1671	0.497818	0.833041	0.898331	-0.876179	-0.855193	-0.964188	0.0358119	CG_upstream
St1-St02G423880	-0.876472	-0.847695	0.74625	0.977917	0.831126	0.900181	-0.875518	-0.855788	-0.993927	0.00607278	CG_upstream
St1-St04G613200	-0.435708	-1.20792	0.835039	0.808584	0.838771	0.892848	-0.869837	-0.861783	-0.955705	0.0442947	CG_upstream
St1-St02G349720	-0.682242	-1.02695	0.952666	0.75653	0.835777	0.895743	-0.870257	-0.861263	-0.990242	0.00975829	CG_upstream
St1-St02G421240	-0.983579	-0.710262	0.630645	1.0632	0.842781	0.888961	-0.865871	-0.865871	-0.975662	0.0243376	CG_upstream
St1-St04G593320	-1.03506	-0.675989	0.918122	0.792929	0.810521	0.919805	-0.865163	-0.865163	-0.980352	0.0196479	CG_downstream
St1-St02G398280	-1.17921	-0.47469	0.736233	0.917662	0.944901	0.78338	-0.86414	-0.86414	-0.971765	0.0282354	CHG_upstream
St1-St03G388720	-1.03761	-0.674526	0.892535	0.819605	0.95108	0.77657	-0.863825	-0.863825	-0.996553	0.00344677	CG_upstream
St1-St05G120560	-0.273031	0.53251	1.01224	-1.27172	0.362613	-0.162551	-1.2879	1.08784	-0.95755	0.0424496	CG_upstream
St1-St11G460240	-0.335168	-0.465339	1.48439	-0.683885	0.0323184	0.57814	-1.41842	0.80796	-0.979302	0.0206982	CG_downstream
St1-St04G272800	0.381124	-1.02161	1.21633	-0.57584	-0.0386349	0.788152	-1.39858	0.649066	-0.964936	0.0350637	CHH_upstream
St1-St07G555280	-0.5	-0.5	1.5	-0.5	0.278123	0.331737	-1.45093	0.84107	-0.967287	0.0327131	CG_downstream
St1-St02G240680	-0.688044	-0.299671	1.48103	-0.493311	0.323838	0.68078	-1.4839	0.479281	-0.953651	0.0463492	CHG_downstream
St1-St09G591560	-0.779254	-0.520447	1.449	-0.149301	0.549542	0.499584	-1.49875	0.449625	-0.975688	0.024312	CG_upstream
St1-St07G486240	-0.352362	-0.522756	1.49104	-0.615924	0.52834	0.52834	-1.49876	0.44208	-0.989787	0.0102134	CHG_downstream
St1-St05G144000	-0.540288	-0.488607	1.49934	-0.470448	0.532988	0.516332	-1.49903	0.449709	-0.999791	0.000208705	CG_upstream
St1-St06G372960	-0.8469	-0.366665	1.447	-0.23344	0.5	0.5	-1.5	0.5	-0.96467	0.0353301	CG_upstream
St1-St03G123640	-0.5	-0.5	1.5	-0.5	0.529144	0.575156	-1.49541	0.391106	-0.996937	0.00306279	CG_downstream
St1-St03G362160	-0.408003	-0.544445	1.49689	-0.544445	0.493168	0.559238	-1.49838	0.445975	-0.997138	0.00286174	CG_downstream
St1-St10G112360	-0.538292	-0.280581	1.48094	-0.662068	0.499622	0.547206	-1.49887	0.452039	-0.980497	0.0195029	CHG_downstream
St1-St01G796560	-0.5	-0.5	1.5	-0.5	0.507129	0.567144	-1.49738	0.423107	-0.998254	0.00174641	CG_upstream
St1-St06G505480	0.46711	-1.49803	0.571739	0.459176	-0.594956	1.47738	-0.633623	-0.2488	-0.98919	0.0108098	CG_upstream
St1-St12G129600	0.457567	-1.49919	0.503954	0.53767	-0.283996	1.44101	-0.873023	-0.283996	-0.960988	0.0390124	CG_downstream
St1-St06G116360	0.476131	-1.4809	0.696595	0.308179	-0.433411	1.49836	-0.532476	-0.532476	-0.986771	0.013229	CG_downstream
St1-St12G119080	0.320299	-1.48686	0.639086	0.527473	-0.4269	1.49803	-0.535565	-0.535565	-0.996288	0.00371179	CG_downstream
St1-St02G394720	0.572801	-1.49019	0.582048	0.335341	-0.456127	1.49929	-0.52158	-0.52158	-0.991327	0.00867284	CG_upstream
St1-St01G724560	0.631155	-1.47155	0.623977	0.216417	-0.471505	1.4996	-0.528227	-0.499866	-0.980702	0.0192978	CG_upstream
St1-St12G134360	0.465431	-1.4982	0.568729	0.464036	-0.469783	1.49955	-0.529915	-0.499849	-0.999532	0.000468319	CG_upstream
St1-St12G110640	0.56321	-1.49566	0.540626	0.391821	-0.468063	1.49954	-0.528738	-0.502735	-0.996415	0.00358517	CG_downstream
St1-St07G500920	0.490705	-1.49996	0.508125	0.501132	-0.469175	1.49959	-0.52583	-0.504585	-0.999868	0.000131512	CG_upstream
St1-St10G380560	0.378367	-1.49443	0.538965	0.577096	-0.473246	1.49968	-0.523212	-0.503226	-0.997544	0.00245578	CG_upstream
St1-St02G415400	0.14971	-1.45689	0.672554	0.63462	-0.473107	1.49971	-0.519999	-0.506602	-0.975653	0.0243469	CG_downstream
St1-St12G110200	0.445732	-1.49803	0.568445	0.48385	-0.479646	1.49985	-0.5101	-0.5101	-0.999126	0.000874457	CG_downstream
St1-St02G391240	0.471749	-1.49499	0.4143	0.608941	-0.491755	1.49997	-0.507195	-0.501019	-0.99655	0.00345027	CG_upstream
St1-St12G103680	0.610959	-1.49484	0.413906	0.469972	-0.489861	1.49996	-0.50505	-0.50505	-0.995962	0.00403814	CG_upstream
St1-St02G378320	0.509646	-1.4564	0.765768	0.180988	-0.5	1.5	-0.5	-0.5	-0.970934	0.0290659	CG_downstream
St1-St10G136520	0.510958	-1.49949	0.46369	0.524837	-0.5	1.5	-0.5	-0.5	-0.999657	0.000342607	CG_upstream
St1-St02G384120	0.463757	-1.47509	0.726631	0.284699	-0.5	1.5	-0.5	-0.5	-0.983392	0.0166084	CG_upstream
St1-St02G407920	0.164999	-1.45614	0.548282	0.742854	-0.5	1.5	-0.5	-0.5	-0.970757	0.0292431	CG_downstream
St1-St08G520360	0.343447	-1.48489	0.457352	0.68409	-0.5	1.5	-0.5	-0.5	-0.989926	0.0100742	CG_upstream
St1-St02G405440	0.467808	-1.49871	0.558236	0.472661	-0.5	1.5	-0.5	-0.5	-0.999137	0.000862803	CG_upstream
St1-St06G457400	0.622736	-1.47586	0.613823	0.239298	-0.52173	1.49699	-0.56265	-0.41261	-0.992783	0.00721742	CG_upstream
St1-St06G505560	0.661939	-1.47719	0.561609	0.253643	-0.358155	1.48727	-0.458917	-0.670194	-0.953926	0.0460745	CG_upstream
St1-St04G580240	0.0277555	-1.41608	0.817111	0.571211	-0.324734	1.48892	-0.583268	-0.580918	-0.975287	0.0247132	CG_downstream
St1-St03G402800	0.234816	-1.33284	0.0172481	1.08078	-0.226325	1.43505	-0.322492	-0.886232	-0.97641	0.0235902	CG_upstream
St1-St09G134480	-0.248326	-1.31176	0.798565	0.761521	-0.101069	1.44469	-0.67181	-0.67181	-0.97269	0.0273102	CG_downstream
St1-St11G456200	-0.124078	-1.36801	0.747904	0.74418	-0.146486	1.45625	-0.663497	-0.646264	-0.983716	0.016284	CHH_upstream
St1-St02G410720	-0.10489	-1.37459	0.689397	0.790083	-0.129055	1.45186	-0.677537	-0.645273	-0.986365	0.0136353	CHG_downstream
St1-St01G138680	-0.275742	-1.01967	-0.0752084	1.37062	0.0739779	1.19511	-0.017713	-1.25137	-0.984276	0.0157237	CHG_downstream
St1-St03G393600	0.32828	-1.21684	-0.268732	1.15729	-0.560702	1.41297	-0.0224281	-0.829838	-0.952586	0.0474143	CHH_upstream
St1-St08G486480	0.80035	-1.25948	-0.348249	0.807382	-0.761921	1.31195	0.247963	-0.797988	-0.997604	0.00239583	CHG_downstream
St1-St08G496640	0.378845	-1.34632	-0.0528781	1.02035	-0.770803	1.2792	0.311601	-0.820003	-0.955798	0.0442018	CHG_downstream
St1-St09G610960	0.64753	-1.16458	-0.479975	0.99703	-0.84465	1.32219	0.221857	-0.699398	-0.963516	0.0364842	CHH_downstream
St1-St11G402960	0.505699	-1.40338	0.0176287	0.88005	-0.635161	1.25851	0.32803	-0.951378	-0.972947	0.0270525	CHG_downstream
St1-St04G598240	1.40999	-0.802877	-0.00105538	-0.60606	-1.37951	1.01385	0.149585	0.216067	-0.963401	0.0365994	CHH_downstream
St1-St04G602240	1.36073	-0.920231	0.0995747	-0.540071	-1.42461	0.917177	0.237679	0.269758	-0.968183	0.0318167	CHH_upstream
St1-St05G529640	1.12049	-1.28434	-0.120007	0.283849	-1.30516	1.13184	0.0709038	0.102417	-0.965172	0.0348281	CHH_downstream
St1-St05G542200	0.910122	-1.40969	0.422504	0.0770647	-1.01912	1.37709	-0.200901	-0.157068	-0.988591	0.0114085	CG_downstream
St1-St01G791000	0.46836	-0.872524	1.18638	-0.782211	-0.492593	0.927396	-1.16681	0.73201	-0.998917	0.0010835	CHG_downstream
St1-St11G105600	0.507318	-0.715525	1.15505	-0.946843	-0.643302	0.94021	-1.05897	0.762065	-0.981275	0.0187248	CHH_upstream
St1-St01G385800	1.04874	-1.12461	0.600298	-0.524428	-0.833333	1.16667	-0.833333	0.5	-0.982821	0.0171786	CHH_upstream
St1-St01G338360	0.55358	-1.13432	1.07721	-0.496468	-0.815399	1.22801	-0.815399	0.402787	-0.974225	0.0257746	CHH_downstream
St1-St01G752080	0.766012	-0.980312	0.952506	-0.738206	-1.01148	0.95961	-0.700256	0.752127	-0.979249	0.0207513	CG_downstream
St1-St02G241200	0.873577	-0.869487	0.858434	-0.862523	-1.10764	0.90625	-0.58179	0.783179	-0.976839	0.0231607	CG_downstream
St1-St03G369920	0.664275	-0.837686	1.04639	-0.872978	-0.896037	0.927477	-0.833158	0.801718	-0.98128	0.0187203	CG_downstream
St1-St06G415360	0.851531	-0.964847	0.874443	-0.761127	-0.838438	0.973541	-0.886121	0.751018	-0.999919	8.09347e-05	CHG_upstream
St1-St09G576600	0.848702	-0.727312	0.872941	-0.994332	-0.829182	0.942055	-0.898642	0.785769	-0.984891	0.0151091	CG_upstream
St1-St09G558360	0.805144	-1.02689	0.908573	-0.686825	-0.853271	0.921428	-0.876864	0.808707	-0.995117	0.00488326	CG_upstream
St1-St01G171920	1.4342	-0.763418	-0.0753033	-0.595478	-1.46618	0.786453	0.320164	0.359568	-0.980473	0.0195273	CHH_downstream
St1-St02G243000	1.40318	-0.800819	0.0215984	-0.623955	-1.4805	0.665337	0.2787	0.536458	-0.979639	0.0203615	CG_downstream
St1-St08G281400	1.49976	-0.493737	-0.524193	-0.481831	-1.49717	0.583164	0.438212	0.475792	-0.997428	0.00257219	CHG_downstream
St1-St01G742840	1.49541	-0.388101	-0.558285	-0.549028	-1.49718	0.583781	0.440814	0.472585	-0.990344	0.00965611	CG_upstream
St1-St05G535520	1.46175	-0.415122	-0.790931	-0.255699	-1.49675	0.589088	0.43392	0.473742	-0.965585	0.0344147	CG_upstream
St1-St04G637440	1.48881	-0.54343	-0.616312	-0.329068	-1.49714	0.581533	0.433057	0.482549	-0.990223	0.00977668	CHH_upstream
St1-St08G124320	1.42396	-0.918784	-0.235817	-0.269362	-1.49618	0.597719	0.432312	0.466146	-0.969061	0.0309387	CHG_downstream
St1-St05G670760	1.47564	-0.23805	-0.618795	-0.618795	-1.49606	0.598424	0.428601	0.469035	-0.968519	0.0314813	CG_downstream
St1-St01G166720	1.4959	-0.508487	-0.583776	-0.403638	-1.49643	0.595667	0.440696	0.460068	-0.994791	0.00520946	CG_downstream
St1-St08G134920	1.47295	-0.446756	-0.284731	-0.741461	-1.49687	0.590196	0.453339	0.453339	-0.977902	0.0220984	CG_downstream
St1-St08G389360	1.48736	-0.611244	-0.314854	-0.56126	-1.49847	0.563423	0.467521	0.467521	-0.994249	0.00575072	CG_downstream
St1-St08G437840	1.45353	-0.321155	-0.833558	-0.298817	-1.4978	0.573625	0.446153	0.478021	-0.958684	0.0413163	CHG_downstream
St1-St04G546120	1.49748	-0.56003	-0.421177	-0.516271	-1.49748	0.579914	0.44667	0.470896	-0.999483	0.000517358	CHH_downstream
St1-St08G464840	1.48487	-0.560964	-0.298124	-0.625782	-1.49766	0.577998	0.454692	0.464967	-0.991529	0.00847144	CHH_upstream
St1-St01G662640	1.4929	-0.484576	-0.385714	-0.622614	-1.49725	0.572061	0.423749	0.501436	-0.996033	0.00396718	CHH_downstream
St1-St11G444560	1.43262	-0.895375	-0.240445	-0.2968	-1.4982	0.559388	0.439412	0.4994	-0.96703	0.0329705	CHG_upstream
St1-St07G112360	1.5	-0.5	-0.5	-0.5	-1.49817	0.559921	0.438857	0.499389	-0.998778	0.00122212	CG_upstream
St1-St05G504360	1.45538	-0.551953	-0.742513	-0.160913	-1.49096	0.648148	0.391456	0.451351	-0.963648	0.0363525	CG_downstream
St1-St10G247920	1.49618	-0.398144	-0.555019	-0.543019	-1.49418	0.620661	0.418371	0.455151	-0.987348	0.0126518	CG_upstream
St1-St01G737720	1.47337	-0.601716	-0.644672	-0.22698	-1.49383	0.623031	0.411345	0.459455	-0.981773	0.0182266	CHH_upstream
St1-St05G532720	1.41901	-0.0810384	-0.874852	-0.463119	-1.49369	0.371811	0.53515	0.586731	-0.963199	0.0368006	CHG_upstream
St1-St04G560320	1.48894	-0.625686	-0.529056	-0.334193	-1.48647	0.306732	0.57535	0.60439	-0.970519	0.0294812	CHH_downstream
St1-St10G332720	1.4966	-0.588238	-0.425837	-0.482524	-1.4785	0.25713	0.578542	0.642824	-0.973504	0.0264959	CG_downstream
St1-St04G498840	1.33489	0.199831	-0.782192	-0.752532	-1.46621	0.190272	0.637971	0.637971	-0.966108	0.0338916	CHH_downstream
St1-St08G461160	1.49391	-0.379029	-0.59669	-0.518192	-1.47183	0.21831	0.612676	0.640845	-0.993064	0.00693624	CG_downstream
St1-St11G121680	1.42054	-0.214011	-0.280449	-0.926077	-1.28849	0.148371	-0.007809	1.14792	-0.974324	0.0256759	CG_upstream
St1-St10G396600	1.04689	0.644129	-0.673263	-1.01776	-0.878913	-0.852887	0.849634	0.882166	-0.979785	0.0202148	CG_downstream
St1-St01G100160	1.12325	0.554529	-0.730858	-0.946919	-0.872534	-0.859263	0.845993	0.885804	-0.971215	0.0287853	CHH_downstream
St1-St07G480640	0.651085	1.02186	-0.579068	-1.09388	-0.876005	-0.85575	0.845623	0.886132	-0.967935	0.0320653	CHG_upstream
St1-St04G591880	0.701264	1.0161	-0.882118	-0.835246	-0.870528	-0.861368	0.850245	0.881651	-0.990706	0.00929357	CHG_downstream
St1-St01G103600	0.7908	0.855938	-0.445128	-1.20161	-0.870769	-0.861148	0.851526	0.880391	-0.954206	0.0457939	CG_downstream
St1-St11G457320	1.15034	0.489354	-0.604286	-1.03541	-0.87632	-0.855267	0.839478	0.892109	-0.952528	0.047472	CG_downstream
St1-St01G719040	0.656487	1.03462	-0.660286	-1.03083	-0.886873	-0.844514	0.83922	0.892167	-0.97659	0.0234104	CHH_upstream
St1-St02G348880	0.851521	0.879947	-0.837337	-0.894131	-0.889738	-0.841644	0.841644	0.889738	-0.999506	0.000494244	CG_downstream
St1-St12G533280	0.935242	0.793923	-0.864583	-0.864583	-0.883508	-0.848079	0.84365	0.887936	-0.998901	0.0010988	CHG_downstream
St1-St01G103440	0.702758	1.01175	-0.777528	-0.936983	-0.882036	-0.849519	0.841389	0.890165	-0.989212	0.0107884	CHG_upstream
St1-St07G481120	0.647097	1.06015	-0.853624	-0.853624	-0.865043	-0.865043	0.806725	0.92336	-0.984562	0.0154383	CG_downstream
St1-St05G541600	1.02886	0.684968	-0.814062	-0.899763	-0.760618	-0.965269	0.8493	0.876587	-0.974617	0.0253832	CG_downstream
St1-St04G611760	1.39311	0.0361918	-0.849692	-0.579613	-1.3012	-0.269024	0.755829	0.814392	-0.978902	0.0210985	CHG_upstream
St1-St11G258040	0.518048	-0.401684	-1.19033	1.07396	-0.840253	0.543693	1.13681	-0.840253	-0.969755	0.0302445	CHG_downstream
St1-St09G123200	0.509536	-0.672015	-0.98543	1.14791	-0.833385	0.6497	1.05789	-0.874204	-0.969077	0.0309234	CG_upstream
St1-St10G102360	0.790774	-0.956209	-0.767769	0.933205	-0.85782	0.68962	1.02602	-0.85782	-0.975343	0.0246568	CHH_upstream
St1-St11G408120	0.866277	-0.866025	-0.866025	0.865773	-0.670163	0.656249	1.03655	-1.02264	-0.977308	0.0226919	CG_downstream
St1-St06G469720	0.802535	-0.992667	-0.72727	0.917403	-1.1451	0.963864	0.700243	-0.519004	-0.953727	0.0462725	CHH_upstream
St1-St10G412320	0.947141	-0.682089	-1.02767	0.762613	-1.14354	0.907509	0.766431	-0.530398	-0.964741	0.0352592	CHH_upstream
St1-St04G163240	0.91387	-0.865345	-0.865345	0.81682	-0.996739	0.959408	0.755331	-0.718	-0.993736	0.0062639	CHH_upstream
St1-St10G133880	1.10765	-0.89331	-0.797148	0.582809	-0.773638	0.949465	0.773638	-0.949465	-0.958382	0.0416177	CHG_downstream
St1-St01G116480	0.86158	-1.20168	-0.444682	0.784787	-0.887967	0.875071	0.856649	-0.843753	-0.953239	0.046761	CHG_downstream
St1-St10G414640	1.01747	-0.879225	-0.837941	0.699698	-0.811771	0.891618	0.838387	-0.918233	-0.984963	0.0150371	CHH_downstream
St1-St05G168840	0.746892	-0.957193	-0.761977	0.972278	-0.85149	0.919609	0.810619	-0.878738	-0.996088	0.00391151	CHH_downstream
St1-St05G383840	0.853427	-0.88052	-0.851317	0.87841	-0.860053	0.922648	0.807473	-0.870068	-0.999365	0.000635078	CG_downstream
St1-St05G173960	0.938733	-0.959289	-0.763781	0.784336	-0.865231	0.917669	0.812793	-0.865231	-0.99732	0.00268015	CG_downstream
St1-St05G284440	1.02555	-0.859622	-0.856118	0.690193	-0.865557	0.905816	0.825299	-0.865557	-0.990094	0.00990553	CG_downstream
St1-St04G629200	0.903443	-0.865612	-0.865612	0.827781	-0.835663	0.931716	0.797242	-0.893295	-0.997012	0.00298841	CG_upstream
St1-St05G346200	0.665387	-0.747255	-0.957945	1.03981	-0.864682	0.932865	0.796499	-0.864682	-0.978182	0.0218175	CG_upstream
St1-St10G405920	1.07408	-0.903491	-0.797863	0.627279	-0.859734	0.930328	0.799225	-0.869819	-0.982418	0.0175816	CHH_upstream
St1-St09G115440	0.80329	-0.905227	-0.823701	0.925638	-0.864923	0.926703	0.803143	-0.864923	-0.998605	0.00139482	CG_downstream
St1-St10G408360	0.688713	-1.22544	-0.394938	0.931664	-0.852267	0.931065	0.798352	-0.87715	-0.95348	0.04652	CG_downstream
St1-St03G112120	0.702972	-0.600158	-1.0859	0.983087	-0.855965	0.939883	0.78883	-0.872749	-0.960126	0.0398742	CHH_downstream
St1-St03G111440	0.648088	-1.03458	-0.653784	1.04028	-0.857567	0.93637	0.79267	-0.871473	-0.983115	0.0168854	CHH_downstream
St1-St07G103080	0.956197	-1.02385	-0.685592	0.753246	-0.903338	0.947023	0.780085	-0.823769	-0.996233	0.00376653	CG_downstream
St1-St10G131640	0.932058	-1.04213	-0.665782	0.775859	-0.881333	0.933086	0.796091	-0.847845	-0.993895	0.00610453	CHH_upstream
St1-St10G412240	1.11954	-0.937727	-0.743122	0.561313	-0.851641	0.949437	0.778294	-0.87609	-0.971295	0.0287046	CHG_downstream
St1-St09G118600	1.02701	-1.10942	-0.555054	0.637464	-0.848095	0.948984	0.778734	-0.879623	-0.972263	0.0277372	CG_downstream
St1-St06G452640	0.724722	-0.668469	-1.03469	0.978438	-0.846018	0.942706	0.785588	-0.882276	-0.97313	0.0268697	CHG_upstream
St1-St11G100800	0.555579	-0.884219	-0.798874	1.12751	-0.858115	0.958893	0.767867	-0.868644	-0.972487	0.0275132	CHG_upstream
St1-St10G415360	0.866931	-0.829134	-0.902146	0.864349	-0.845704	0.961819	0.764423	-0.880538	-0.993786	0.00621422	CG_downstream
St1-St05G220160	0.788653	-0.643012	-1.06124	0.915602	-0.839641	0.976305	0.747907	-0.884571	-0.964529	0.0354709	CHH_upstream
St1-St10G411160	0.708246	-0.611336	-1.07801	0.981098	-0.842486	0.969678	0.755505	-0.882698	-0.956647	0.0433534	CG_downstream
St1-St12G567520	0.716086	-1.2162	-0.414407	0.91452	-0.844072	0.972518	0.752325	-0.880771	-0.968152	0.0318481	CG_upstream
St1-St11G407120	0.74844	-0.862276	-0.862276	0.976113	-0.662847	1.03063	0.66192	-1.02971	-0.986886	0.0131141	CG_downstream
St1-St05G121480	1.16075	-0.0908388	-1.26709	0.197182	-1.31265	0.168586	1.11704	0.0270252	-0.983016	0.0169839	CG_upstream
St1-St07G109840	1.48196	-0.390916	-0.712552	-0.37849	-1.44575	0.374473	0.84849	0.222788	-0.992616	0.00738397	CG_upstream
St1-St07G111240	1.42892	-0.691398	-0.691398	-0.0461217	-1.35129	0.604952	0.887726	-0.141387	-0.985466	0.0145339	CHG_downstream
St1-St02G277000	-0.250442	1.00735	-1.28291	0.525999	0.179183	-0.729531	1.34387	-0.793525	-0.973742	0.0262581	CHH_upstream
St1-St01G789960	-0.268942	0.683769	-1.29693	0.882102	-0.0373347	-0.685892	1.42619	-0.702959	-0.976232	0.0237682	CHG_downstream
St1-St04G155560	0.363283	0.680071	-1.48636	0.443008	0.0493064	-0.72316	1.39701	-0.72316	-0.956907	0.0430926	CHH_downstream
St1-St03G360680	0.524978	0.277594	-1.47954	0.676972	-0.129943	-0.638415	1.45197	-0.683612	-0.952159	0.0478414	CHH_upstream
St1-St04G617440	0.0644253	1.09379	-1.33035	0.17214	-0.337422	-0.864643	1.44248	-0.240413	-0.975955	0.0240446	CHH_upstream
St1-St09G147880	0.780655	0.690267	-1.38056	-0.0903629	-0.851465	-0.63155	1.3646	0.118416	-0.998416	0.00158388	CHG_downstream
St1-St11G119200	0.165565	1.00418	-1.38489	0.215147	-0.603623	-0.820927	1.40041	0.0241449	-0.952837	0.0471629	CHG_upstream
St1-St01G107600	0.558681	0.733194	-1.45706	0.165182	-0.686465	-0.686465	1.43315	-0.0602162	-0.994983	0.00501699	CHG_downstream
St1-St10G115520	0.406331	0.145779	-1.42958	0.877468	-0.697682	-0.0279073	1.42327	-0.697682	-0.978143	0.021857	CHH_upstream
St1-St03G377320	1.06193	0.232264	-1.34742	0.0532256	-0.789926	-0.284373	1.464	-0.389697	-0.966083	0.0339173	CG_downstream
St1-St05G121520	0.461071	0.172415	-1.44746	0.813972	-0.662553	-0.377584	1.48896	-0.448826	-0.963709	0.0362906	CHH_downstream
St1-St01G750760	0.813218	0.239585	-1.45567	0.402867	-0.633276	-0.376051	1.49162	-0.482296	-0.990233	0.00976731	CG_downstream
St1-St03G374960	0.550802	0.441542	-1.49849	0.506146	-0.606339	-0.444649	1.49564	-0.444649	-0.998853	0.00114735	CG_upstream
St1-St09G129680	0.571835	0.761189	-1.44276	0.109735	-0.535882	-0.519136	1.4988	-0.443778	-0.970899	0.0291012	CHG_downstream
St1-St03G376760	0.368671	0.563853	-1.49372	0.561199	-0.499486	-0.443988	1.49846	-0.554985	-0.994743	0.00525689	CG_upstream
St1-St03G243240	0.625977	0.363735	-1.49137	0.501659	-0.496501	-0.462427	1.49924	-0.54031	-0.995323	0.00467666	CG_downstream
St1-St06G381720	0.611028	0.611028	-1.47895	0.256893	-0.447731	-0.514474	1.49893	-0.536722	-0.980885	0.0191153	CG_downstream
St1-St01G795680	0.40824	0.488247	-1.49541	0.598921	-0.485189	-0.485189	1.49968	-0.529297	-0.998201	0.00179935	CHH_downstream
St1-St06G101400	0.42962	0.48025	-1.49677	0.586903	-0.472794	-0.513465	1.49972	-0.513465	-0.998605	0.00139485	CG_upstream
St1-St10G377280	0.347367	0.735647	-1.47738	0.394361	-0.498903	-0.497261	1.49999	-0.503831	-0.984619	0.0153811	CG_upstream
St1-St01G796240	0.573326	0.489694	-1.49756	0.434536	-0.5	-0.5	1.5	-0.5	-0.998371	0.00162908	CG_upstream
St1-St06G500560	0.393301	0.704317	-1.48339	0.385769	-0.5	-0.5	1.5	-0.5	-0.988924	0.0110758	CHH_upstream
St1-St10G115360	-0.609889	1.01436	0.668778	-1.07324	0.320482	-0.961445	-0.619598	1.26056	-0.979323	0.020677	CG_upstream
St1-St04G671960	-0.63712	0.756459	0.944006	-1.06334	0.25804	-0.765728	-0.799294	1.30698	-0.962652	0.0373481	CG_upstream
St1-St09G110600	0.659203	0.383246	0.44708	-1.48953	-0.276061	-0.5505	-0.654226	1.48079	-0.963707	0.036293	CG_upstream
St1-St11G479680	-0.12136	0.760979	0.729387	-1.36901	-0.324026	-0.578163	-0.586634	1.48882	-0.955579	0.0444208	CHG_downstream
St1-St12G533840	0.340554	0.8148	0.303431	-1.45878	-0.189057	-0.739039	-0.532796	1.46089	-0.986449	0.0135506	CG_downstream
St1-St11G480560	-0.324688	0.776707	0.820208	-1.27223	0.0179315	-0.662589	-0.762305	1.40696	-0.978562	0.0214381	CHG_upstream
St1-St03G396000	0.0496197	0.496342	0.867664	-1.41363	-0.281309	-0.281309	-0.877022	1.43964	-0.983219	0.0167806	CHH_upstream
St1-St05G135640	0.528458	0.83055	0.0646275	-1.42364	-0.690046	-0.690046	-0.0500033	1.4301	-0.992315	0.00768461	CHG_upstream
St1-St11G173400	0.82166	0.227866	0.403191	-1.45272	-0.543112	-0.55644	-0.396505	1.49606	-0.968755	0.0312455	CHH_upstream
St1-St11G420000	0.622236	0.412095	0.459584	-1.49392	-0.522349	-0.425489	-0.550023	1.49786	-0.996941	0.00305859	CG_downstream
St1-St09G104640	0.345901	0.400128	0.731967	-1.478	-0.48963	-0.441152	-0.567195	1.49798	-0.991685	0.00831498	CG_upstream
St1-St09G105920	0.706761	0.292949	0.478653	-1.47836	-0.517406	-0.517406	-0.464725	1.49954	-0.98552	0.0144798	CHG_downstream
St1-St01G799520	0.225017	0.692104	0.553814	-1.47093	-0.499165	-0.484852	-0.515863	1.49988	-0.979935	0.0200647	CG_upstream
St1-St03G415440	0.504629	0.490709	0.504629	-1.49997	-0.496303	-0.476559	-0.526817	1.49968	-0.999873	0.000126988	CG_upstream
St1-St02G434880	0.486596	0.284184	0.706721	-1.4775	-0.484853	-0.484853	-0.529955	1.49966	-0.987999	0.0120013	CG_downstream
St1-St03G307720	0.823411	0.312437	0.320698	-1.45655	-0.506683	-0.49665	-0.49665	1.49998	-0.972151	0.0278495	CHG_upstream
St1-St04G638560	0.544572	0.477175	0.477499	-1.49925	-0.5	-0.5	-0.5	1.5	-0.999498	0.000502423	CG_downstream
St1-St03G332480	0.247939	0.286193	0.897831	-1.43196	-0.499496	-0.497987	-0.502514	1.5	-0.95516	0.0448402	CG_upstream
St1-St03G392040	0.110896	1.36996	-0.655504	-0.825357	-0.153795	-1.35529	0.733797	0.77529	-0.998218	0.001782	CHG_upstream
St1-St07G115240	0.685995	1.02899	-0.857493	-0.857493	-0.254589	-1.30868	0.763768	0.7995	-0.953919	0.0460805	CHG_upstream
St1-St08G460760	0.267944	1.29402	-0.9111	-0.650861	-0.278806	-1.29637	0.763959	0.811214	-0.992085	0.00791452	CHH_upstream
St1-St11G456360	0.883277	0.848599	-0.867113	-0.864763	-0.480999	-1.17895	0.80782	0.852134	-0.954227	0.045773	CHG_downstream
St1-St08G478960	-0.473244	1.49802	-0.453655	-0.57112	0.331587	-1.44557	0.856909	0.257073	-0.952657	0.0473429	CHH_downstream
St1-St12G637080	-0.544312	1.31614	-0.96628	0.194457	0.0868817	-1.26217	1.18293	-0.00763795	-0.951001	0.0489986	CHH_upstream
St1-St03G102840	-0.140472	1.2031	0.164474	-1.2271	0.152113	-1.33002	0.0819072	1.096	-0.984311	0.0156893	CHG_downstream
St1-St12G124640	-0.5	1.5	-0.5	-0.5	0.368738	-1.4569	0.270752	0.817412	-0.971268	0.0287321	CG_upstream
St1-St02G369920	-0.124404	1.42019	-0.394867	-0.90092	0.0662111	-1.43457	0.657697	0.710666	-0.981855	0.0181449	CHH_upstream
St1-St02G369600	-0.374511	1.48719	-0.676714	-0.435966	0.268739	-1.4807	0.584902	0.627057	-0.990637	0.00936253	CG_downstream
St1-St09G134560	-0.536518	1.49905	-0.451408	-0.511119	0.179231	-1.46372	0.627308	0.65718	-0.969804	0.0301961	CHG_upstream
St1-St02G383280	-0.589971	1.49383	-0.529104	-0.374759	0.582805	-1.49599	0.404622	0.508562	-0.994424	0.00557581	CG_downstream
St1-St06G483560	-0.5	1.5	-0.5	-0.5	0.598819	-1.49571	0.41622	0.480667	-0.997137	0.00286277	CG_upstream
St1-St07G503840	-0.752984	1.46742	-0.246597	-0.467841	0.601306	-1.49556	0.416289	0.477961	-0.991217	0.0087826	CG_downstream
St1-St01G732160	-0.495971	1.49719	-0.575478	-0.425742	0.601064	-1.49297	0.368394	0.523507	-0.989416	0.0105841	CG_downstream
St1-St12G128520	-0.381094	1.4948	-0.547586	-0.56612	0.531364	-1.49963	0.484132	0.484132	-0.994441	0.00555881	CHG_upstream
St1-St12G128240	-0.447007	1.48045	-0.709673	-0.323767	0.551177	-1.49882	0.454479	0.493159	-0.982499	0.017501	CG_upstream
St1-St12G119800	-0.384512	1.49332	-0.615229	-0.493583	0.554556	-1.49872	0.454993	0.489171	-0.990894	0.00910649	CHH_downstream
St1-St12G104520	-0.483576	1.49383	-0.615389	-0.394866	0.550428	-1.49892	0.459007	0.489481	-0.993683	0.006317	CG_downstream
St1-St06G494120	-0.5	1.5	-0.5	-0.5	0.542652	-1.49924	0.466593	0.489996	-0.999494	0.000505981	CG_upstream
St1-St02G384280	-0.514859	1.49906	-0.450702	-0.533496	0.540495	-1.49927	0.464636	0.494137	-0.9996	0.000400095	CG_downstream
St1-St12G105080	-0.245527	1.47607	-0.571692	-0.658855	0.545018	-1.4988	0.447693	0.506088	-0.978513	0.0214875	CHG_downstream
St1-St04G519960	-0.273033	1.44425	-0.308381	-0.862838	0.578301	-1.49765	0.459676	0.459676	-0.953088	0.0469118	CHG_downstream
St1-St04G599880	-0.808962	1.4598	-0.362588	-0.288251	0.570023	-1.49797	0.446297	0.481647	-0.98284	0.0171597	CHG_upstream
St1-St01G732240	-0.745362	1.47467	-0.320923	-0.408388	0.565877	-1.4982	0.449544	0.482782	-0.990859	0.00914106	CHG_downstream
St1-St07G500200	-0.570001	1.48715	-0.312098	-0.605048	0.567266	-1.49817	0.450904	0.479995	-0.994161	0.00583907	CHH_downstream
St1-St12G129360	-0.740993	1.47624	-0.393613	-0.341634	0.563315	-1.49818	0.443461	0.491403	-0.990506	0.00949441	CG_upstream
St1-St12G120240	-0.45555	1.49532	-0.430619	-0.60915	0.567632	-1.49782	0.435795	0.494389	-0.995706	0.00429423	CHG_downstream
St1-St02G385560	-0.562425	1.47391	-0.674687	-0.236796	0.569743	-1.49787	0.441092	0.487039	-0.980364	0.019636	CHG_downstream
St1-St03G402760	-0.164015	1.46034	-0.659861	-0.636464	0.57576	-1.49751	0.436829	0.48492	-0.959396	0.040604	CG_upstream
*Note, "," represents decimal point
